# Timing the onset of homologous recombination deficiency before breast cancer diagnosis

**DOI:** 10.1101/2025.10.17.683157

**Authors:** Michail Andreopoulos, Muchun Niu, Yang Zhang, Vinayak V. Viswanadham, Doga C. Gulhan, Hu Jin, Felipe Batalini, Gerburg Wulf, Chenghang Zong, Peter J. Park, Dominik Glodzik

**Affiliations:** Department of Biomedical Informatics, Harvard Medical School; Department of Molecular and Human Genetics, Baylor College of Medicine; Integrative Molecular and Biomedical Sciences Graduate Program, Baylor College of Medicine; Quantitative and Computational Biology Graduate Program, Baylor College of Medicine; Division of Medical Oncology, Mayo Clinic; Division of Hematology/Oncology, Beth Israel Deaconess Medical Center; Dan L. Duncan Comprehensive Cancer Center, Baylor College of Medicine; McNair Medical Institute, Baylor College of Medicine

## Abstract

Mutations in *BRCA1* and *BRCA2 genes*, whether inherited or somatically acquired, cause homologous recombination deficiency (HRD) in tumor cells. The timing of HRD onset in the emerging tumor lineage is unknown. Here, we present HRDTimer, an algorithm to infer the onset of HRD-driven mutagenesis prior to cancer diagnosis. We estimate that HRD arises at 34% of SBS1-based molecular time—corresponding to a median of 8.3 years (IQR 7.1–10.4) prior to diagnosis in triple-negative breast cancers, and 15.0 years (IQR 12.0–20.6) in ER-positive breast cancers. Bulk sequencing reveals accelerated SBS1 accumulation following neoplastic transformation compared to normal tissue, influencing the estimated age of HRD onset. Single-cell duplex sequencing confirms SBS1 acceleration in tumors and further shows that non-tumor cells largely lack the HRD signature, indicating that HRD is rare in pre-malignant cells, even in *BRCA1/2* mutation carriers. Together, our analysis pinpoints the onset of HRD before diagnosis, defining a window for detection and potential interception.
