## Supplementary material for "Timing the onset of homologous recombination deficiency before breast cancer diagnosis": SupTable4_SV_pi_late.xlsx

### Sheet: Column Descriptions
column	description
display_id	PCAWG Breast HRD-WGD sample display identifier
N_SV_20	Number of SV copy-number steps in minor-CN=0 (LOH) segments
N_SV_22	Number of SV copy-number steps in minor-CN=2 segments
pi_late_SV	Late fraction of SVs (pi_late), weighted mean over MinCN 0 & 2
LOH_score	LOH score (HRD-scar tnbc.nLOH)
pi_late_SBS3	Late fraction of SBS3 SNVs (pi_late), weighted mean over MinCN 0 & 2

### Sheet: SV pi_late
display_id	N_SV_20	N_SV_22	pi_late_SV	LOH_score	pi_late_SBS3
SA20573	244	78	0.565217	46	0.594175
SA22515	17	0		39	0.289555
SA23417	7	11		19	0.851195
SA27437	2	0		56	0.409609
SA30223	16	12	0.607143	7	0.687913
SA32713	80	42	0.54918	46	0.473722
SA33508	20	51	0.43662	11	0.460134
SA33754	7	4		26	0.401854
SA492388	44	47	0.340659	27	0.316291
SA49664	134	84	0.183486	44	0.167556
SA53799				37	0.358377
SA541816	27	10	0.783784	25	0.652461
SA541836	6	3		25	0.546916
SA541838	26	2		26	0.852897
SA541840	26	5	0.451613	37	0.275741
SA541854	56	4		31	0.41504
SA541860	4	0		5	0.7912
SA543282	30	21	0.823529	14	0.908697
SA543399	33	82	0.226087	17	0.373067
SA543977	0	0		9	0.502599
SA544029	37	12	0.55102	19	0.510645
SA544072	8	8	0.75	23	0.832751
SA55071	99	84	0.36612	30	0.308878
SA557034	139	36	0.417143	29	0.412903
SA6137	4	34		11	0.534197
SA6149	1	0		11	0.544726
SA6158	22	67	0.269663	9	0.40398
SA6161	31	33	0.28125	21	0.374476
SA6760	24	44	0.661765	32	0.807525
SA68015	4	38		16	0.858553
SA72823	33	4		36	0.172877
SA74051	13	0		33	0.541528
SA74453	41	17	0.448276	23	0.436856
SA77461	42	17	0.745763	31	0.668984
