## Supplementary material for "Timing the onset of homologous recombination deficiency before breast cancer diagnosis": SupTable5_ID6_ID8_pi_late.xlsx

### Sheet: Column Descriptions
column	description
display_id	PCAWG Breast HRD-WGD sample display identifier
N_ID6_ID8_20	Number of clonal indels in minor-CN=0 (LOH) segments (ID6+ID8 signature-weighted)
N_ID6_ID8_22	Number of clonal indels in minor-CN=2 segments (ID6+ID8 signature-weighted)
pi_late_ID6_ID8	Late fraction of ID6+ID8 indels (pi_late), signature-probability weighted, over MinCN 0 & 2
pi_late_SBS3	Late fraction of SBS3 SNVs (pi_late), weighted mean over MinCN 0 & 2

### Sheet: ID6_ID8 pi_late
display_id	N_ID6_ID8_20	N_ID6_ID8_22	pi_late_ID6_ID8	pi_late_SBS3
SA20573	868	393	0.629108	0.594175
SA22515	149	60	0.497914	0.289555
SA23417	63	39	0.73476	0.851195
SA27437	315	322	0.448028	0.409609
SA30223	170	101	0.643451	0.687913
SA32713	591	506	0.493395	0.473722
SA33508	149	274	0.603823	0.460134
SA33754	117	136	0.489009	0.401854
SA492388	220	392	0.478675	0.316291
SA49664	290	295	0.426637	0.167556
SA53799	217	291	0.518528	0.358377
SA541816	193	161	0.705404	0.652461
SA541836	89	115	0.447081	0.546916
SA541838	84	78	0.724271	0.852897
SA541840	258	127	0.439147	0.275741
SA541854	179	77	0.524105	0.41504
SA541860	64	37	0.719085	0.7912
SA543282	158	164	0.816551	0.908697
SA543399	218	599	0.460979	0.373067
SA543977	53	739	0.510081	0.502599
SA544029	295	216	0.578245	0.510645
SA544072	164	82	0.795338	0.832751
SA55071	223	546	0.539793	0.308878
SA557034	590	239	0.485542	0.412903
SA6137	148	709	0.587977	0.534197
SA6149	33	39	0.449464	0.544726
SA6158	184	746	0.461813	0.40398
SA6161	202	331	0.466025	0.374476
SA6760	119	174	0.758754	0.807525
SA68015	47	403	0.798216	0.858553
SA72823	369	336	0.440189	0.172877
SA74051	259	435	0.584424	0.541528
SA74453	183	161	0.529129	0.436856
SA77461	231	235	0.68198	0.668984
