## Supplementary material for "Timing the onset of homologous recombination deficiency before breast cancer diagnosis": SupTable7_scNanoSeq_subclonal.xlsx

### Sheet: column names
sheet	description
A.ratios	Per scNanoSeq tumour sample: SBS3/SBS1 ratio (R) with 95% bootstrap CI half-widths (L=lower,H=upper) for Clonal (>10 cells), Other=subclonal (2-10 cells), Private (1 cell) mutation groups. Published values.
B.perCell_category_counts	Per single cell: number of detected somatic mutations (UMI Mut_count>0) by cellular-evidence category. Category assigned globally per mutation: Low coverage (total DP<=15), Private (1 cell), Other (2-10 cells), Clonal (>10 cells). Total = sum across categories. Basis for the per-cell stacked-bar panels.

### Sheet: A.ratios
Sample	Clonal_R	Clonal_L	Clonal_H	Other_R	Other_L	Other_H	Private_R	Private_L	Private_H
BTT1	20.1762	7.70724	11.3291	21.7588	8.98079	34.4565	50.5006	20.5825	62.2371
BTT4	11.4371	3.53483	5.93604	9.33482	3.01662	3.60725	5.59294	1.72187	2.0882
BTT7	15.3885	4.13578	5.30913	11.6253	3.085	5.72572	13.9363	4.78552	9.47518
BTT3	9.57995	4.0175	6.93469	20.5489	7.94705	20.6162	16.938	5.67607	10.9962
BTT6	12.3465	4.13404	8.11319	22.2939	6.66302	12.3863	29.1022	12.7297	25.8922

### Sheet: B.perCell_category_counts
Sample	Cell	Private	Other	Clonal	Low coverage	Total
BTT1	BTT1_sc139	33	112	961	51	1157
BTT1	BTT1_sc114	45	132	979	46	1202
BTT1	BTT1_sc148	41	145	974	54	1214
BTT1	BTT1_sc135	58	115	928	35	1136
BTT1	BTT1_sc143	65	112	894	42	1113
BTT1	BTT1_sc129	26	106	878	41	1051
BTT1	BTT1_sc110	41	149	1065	43	1298
BTT1	BTT1_sc128	47	128	995	49	1219
BTT1	BTT1_sc107	56	120	999	48	1223
BTT1	BTT1_sc117	56	137	1051	54	1298
BTT1	BTT1_sc105	72	112	1016	39	1239
BTT1	BTT1_sc138	35	121	1029	50	1235
BTT1	BTT1_sc146	62	120	1080	38	1300
BTT1	BTT1_sc102	51	111	1042	41	1245
BTT1	BTT1_sc145	57	116	1037	59	1269
BTT1	BTT1_sc136	42	111	905	36	1094
BTT1	BTT1_sc119	61	138	1080	53	1332
BTT1	BTT1_sc125	40	117	998	51	1206
BTT1	BTT1_sc106	54	135	1075	55	1319
BTT1	BTT1_sc118	64	131	1050	59	1304
BTT1	BTT1_sc101	59	129	1123	40	1351
BTT1	BTT1_sc123	31	78	712	50	871
BTT1	BTT1_sc116	104	120	1104	51	1379
BTT1	BTT1_sc133	55	89	906	38	1088
BTT1	BTT1_sc137	38	120	1051	46	1255
BTT1	BTT1_sc111	47	107	980	37	1171
BTT1	BTT1_sc108	53	111	1022	45	1231
BTT1	BTT1_sc124	42	96	1014	51	1203
BTT1	BTT1_sc029	19	50	503	37	609
BTT1	BTT1_sc014	81	99	870	45	1095
BTT1	BTT1_sc027	50	98	895	53	1096
BTT1	BTT1_sc032	55	88	789	37	969
BTT1	BTT1_sc113	64	109	1035	46	1254
BTT1	BTT1_sc013	27	70	563	26	686
BTT1	BTT1_sc023	56	92	803	52	1003
BTT1	BTT1_sc127	61	124	1075	40	1300
BTT1	BTT1_sc140	29	88	914	49	1080
BTT1	BTT1_sc017	69	114	973	52	1208
BTT1	BTT1_sc134	36	113	887	40	1076
BTT1	BTT1_sc109	51	139	1172	55	1417
BTT1	BTT1_sc131	27	119	899	43	1088
BTT1	BTT1_sc103	46	126	950	54	1176
BTT1	BTT1_sc126	45	156	1071	50	1322
BTT1	BTT1_sc004	74	147	909	46	1176
BTT1	BTT1_sc025	99	145	1020	79	1343
BTT1	BTT1_sc015	82	124	947	74	1227
BTT1	BTT1_sc016	82	96	759	41	978
BTT1	BTT1_sc009	141	111	1221	70	1543
BTT1	BTT1_sc010	103	51	881	58	1093
BTT1	BTT1_sc020	44	64	673	44	825
BTT1	BTT1_sc012	53	48	652	39	792
BTT1	BTT1_sc112	47	142	1112	44	1345
BTT1	BTT1_sc142	36	115	947	50	1148
BTT1	BTT1_sc141	30	122	959	44	1155
BTT1	BTT1_sc122	57	101	968	51	1177
BTT1	BTT1_sc104	51	128	983	45	1207
BTT1	BTT1_sc147	15	59	462	37	573
BTT1	BTT1_sc121	31	116	978	53	1178
BTT1	BTT1_sc130	31	115	933	56	1135
BTT1	BTT1_sc120	75	153	1063	46	1337
BTT4	BTT4_sc303	3	123	401	53	580
BTT4	BTT4_sc320	1	158	503	44	706
BTT4	BTT4_sc328	12	156	517	63	748
BTT4	BTT4_sc301	24	135	494	40	693
BTT4	BTT4_sc314	9	145	469	52	675
BTT4	BTT4_sc311	13	126	460	65	664
BTT4	BTT4_sc340	0	104	408	35	547
BTT4	BTT4_sc309	5	83	344	37	469
BTT4	BTT4_sc338	3	110	375	36	524
BTT4	BTT4_sc346	13	144	439	43	639
BTT4	BTT4_sc342	5	105	342	46	498
BTT4	BTT4_sc305	4	110	333	44	491
BTT4	BTT4_sc332	6	131	530	53	720
BTT4	BTT4_sc035	1	33	114	14	162
BTT4	BTT4_sc343	5	139	408	42	594
BTT4	BTT4_sc306	5	153	506	63	727
BTT4	BTT4_sc308	2	135	462	69	668
BTT4	BTT4_sc028	2	123	400	38	563
BTT4	BTT4_sc336	4	162	521	63	750
BTT4	BTT4_sc321	5	197	575	81	858
BTT4	BTT4_sc325	8	205	637	69	919
BTT4	BTT4_sc316	16	137	476	53	682
BTT4	BTT4_sc341	3	73	283	28	387
BTT4	BTT4_sc327	13	202	637	61	913
BTT4	BTT4_sc326	12	137	512	58	719
BTT4	BTT4_sc334	18	157	613	71	859
BTT4	BTT4_sc331	10	131	516	48	705
BTT4	BTT4_sc344	11	105	387	28	531
BTT4	BTT4_sc003	2	62	237	24	325
BTT4	BTT4_sc017	21	25	198	31	275
BTT4	BTT4_sc125	58	75	371	36	540
BTT4	BTT4_sc102	44	91	317	66	518
BTT4	BTT4_sc214	48	84	374	77	583
BTT4	BTT4_sc126	32	63	245	35	375
BTT4	BTT4_sc031	27	42	236	27	332
BTT4	BTT4_sc104	81	116	483	72	752
BTT4	BTT4_sc128	44	61	280	26	411
BTT4	BTT4_sc319	2	33	182	25	242
BTT4	BTT4_sc033	53	37	185	24	299
BTT4	BTT4_sc004	2	66	269	25	362
BTT4	BTT4_sc345	14	90	323	29	456
BTT4	BTT4_sc322	17	158	593	68	836
BTT4	BTT4_sc310	20	136	524	61	741
BTT4	BTT4_sc312	7	82	327	36	452
BTT4	BTT4_sc226	30	174	574	87	865
BTT4	BTT4_sc329	27	177	625	72	901
BTT4	BTT4_sc018	5	61	260	29	355
BTT4	BTT4_sc108	9	39	199	13	260
BTT4	BTT4_sc029	15	139	497	53	704
BTT4	BTT4_sc315	10	116	464	62	652
BTT4	BTT4_sc047	1	55	176	19	251
BTT4	BTT4_sc339	9	100	379	35	523
BTT4	BTT4_sc333	25	151	587	58	821
BTT4	BTT4_sc317	3	148	523	57	731
BTT4	BTT4_sc337	8	127	407	32	574
BTT4	BTT4_sc302	11	149	534	47	741
BTT4	BTT4_sc323	9	183	596	54	842
BTT4	BTT4_sc313	7	168	553	58	786
BTT7	BTT7_sc041	18	163	802	67	1050
BTT7	BTT7_sc046	16	177	901	77	1171
BTT7	BTT7_sc037	21	147	811	68	1047
BTT7	BTT7_sc007	24	85	498	38	645
BTT7	BTT7_sc063	19	135	786	60	1000
BTT7	BTT7_sc066	11	175	894	90	1170
BTT7	BTT7_sc004	28	128	681	26	863
BTT7	BTT7_sc033	10	127	791	55	983
BTT7	BTT7_sc040	22	177	858	68	1125
BTT7	BTT7_sc052	13	190	854	66	1123
BTT7	BTT7_sc035	9	130	770	50	959
BTT7	BTT7_sc064	22	236	1027	69	1354
BTT7	BTT7_sc014	8	81	540	31	660
BTT7	BTT7_sc032	17	149	759	60	985
BTT7	BTT7_sc010	15	99	543	47	704
BTT7	BTT7_sc034	14	203	962	69	1248
BTT7	BTT7_sc029	34	110	648	44	836
BTT7	BTT7_sc013	48	140	636	33	857
BTT7	BTT7_sc060	35	151	747	74	1007
BTT7	BTT7_sc024	32	190	824	55	1101
BTT7	BTT7_sc027	24	142	727	79	972
BTT7	BTT7_sc057	23	186	845	73	1127
BTT7	BTT7_sc023	22	156	758	43	979
BTT7	BTT7_sc051	25	177	791	60	1053
BTT7	BTT7_sc015	18	111	536	39	704
BTT7	BTT7_sc016	18	122	534	37	711
BTT7	BTT7_sc018	23	86	389	27	525
BTT7	BTT7_sc047	25	120	577	44	766
BTT7	BTT7_sc049	15	182	828	67	1092
BTT7	BTT7_sc058	35	164	717	45	961
BTT7	BTT7_sc062	19	147	611	57	834
BTT7	BTT7_sc059	27	120	768	57	972
BTT7	BTT7_sc039	27	141	794	63	1025
BTT7	BTT7_sc031	31	67	588	62	748
BTT7	BTT7_sc008	12	56	434	36	538
BTT7	BTT7_sc061	26	124	594	55	799
BTT7	BTT7_sc012	27	59	447	31	564
BTT7	BTT7_sc036	21	143	851	64	1079
BTT7	BTT7_sc053	8	152	777	71	1008
BTT7	BTT7_sc022	5	62	389	28	484
BTT7	BTT7_sc001	19	109	663	38	829
BTT7	BTT7_sc019	10	110	677	48	845
BTT7	BTT7_sc030	17	159	823	77	1076
BTT7	BTT7_sc048	9	136	765	70	980
BTT7	BTT7_sc026	12	126	726	57	921
BTT7	BTT7_sc054	6	177	858	74	1115
BTT7	BTT7_sc056	16	155	758	64	993
BTT7	BTT7_sc021	22	150	734	55	961
BTT7	BTT7_sc002	15	100	615	40	770
BTT7	BTT7_sc038	12	194	936	69	1211
BTT7	BTT7_sc028	8	113	695	58	874
BTT7	BTT7_sc065	13	157	788	64	1022
BTT7	BTT7_sc003	25	105	708	48	886
BTT7	BTT7_sc009	19	89	539	32	679
BTT7	BTT7_sc050	12	168	792	59	1031
BTT7	BTT7_sc017	17	95	554	36	702
BTT7	BTT7_sc005	12	89	508	33	642
BTT7	BTT7_sc006	21	104	572	33	730
BTT3	BTT3_sc359	26	46	121	37	230
BTT3	BTT3_sc361	55	68	158	60	341
BTT3	BTT3_sc385	23	136	163	85	407
BTT3	BTT3_sc380	33	127	172	70	402
BTT3	BTT3_sc347	42	139	181	97	459
BTT3	BTT3_sc382	31	124	185	87	427
BTT3	BTT3_sc378	20	129	181	77	407
BTT3	BTT3_sc356	49	124	175	76	424
BTT3	BTT3_sc355	32	92	175	80	379
BTT3	BTT3_sc374	55	145	189	101	490
BTT3	BTT3_sc388	30	125	146	73	374
BTT3	BTT3_sc373	46	112	147	86	391
BTT3	BTT3_sc344	61	103	176	77	417
BTT3	BTT3_sc340	45	165	214	96	520
BTT3	BTT3_sc367	50	112	130	68	360
BTT3	BTT3_sc352	29	127	155	80	391
BTT3	BTT3_sc363	8	103	144	66	321
BTT3	BTT3_sc381	24	127	169	71	391
BTT3	BTT3_sc387	16	147	155	76	394
BTT3	BTT3_sc389	35	120	165	83	403
BTT3	BTT3_sc365	34	124	164	74	396
BTT3	BTT3_sc372	38	157	172	89	456
BTT3	BTT3_sc342	33	122	156	65	376
BTT3	BTT3_sc366	39	129	141	72	381
BTT3	BTT3_sc343	32	188	182	87	489
BTT3	BTT3_sc341	37	182	182	82	483
BTT3	BTT3_sc337	40	124	154	79	397
BTT3	BTT3_sc375	30	107	146	47	330
BTT3	BTT3_sc371	19	132	135	71	357
BTT3	BTT3_sc357	16	106	161	65	348
BTT3	BTT3_sc348	32	167	199	81	479
BTT3	BTT3_sc377	40	150	170	103	463
BTT3	BTT3_sc349	26	171	171	106	474
BTT3	BTT3_sc354	24	159	148	93	424
BTT3	BTT3_sc390	17	138	167	89	411
BTT3	BTT3_sc384	18	121	184	100	423
BTT3	BTT3_sc383	24	119	171	61	375
BTT3	BTT3_sc379	23	50	114	37	224
BTT3	BTT3_sc368	0	0	0	0	0
BTT3	BTT3_sc369	26	39	126	49	240
BTT3	BTT3_sc350	35	68	167	64	334
BTT3	BTT3_sc386	35	58	165	75	333
BTT3	BTT3_sc376	91	34	135	65	325
BTT3	BTT3_sc338	55	64	172	80	371
BTT3	BTT3_sc353	39	55	145	75	314
BTT3	BTT3_sc346	55	38	139	52	284
BTT3	BTT3_sc339	48	52	136	52	288
BTT3	BTT3_sc351	35	48	141	40	264
BTT3	BTT3_sc358	36	36	127	43	242
BTT3	BTT3_sc360	39	31	117	59	246
BTT3	BTT3_sc364	32	40	148	74	294
BTT5	BTT5_sc023	7	3	4	69	83
BTT5	BTT5_sc204	6	4	4	62	76
BTT5	BTT5_sc025	3	5	3	85	96
BTT5	BTT5_sc203	4	10	3	87	104
BTT5	BTT5_sc201	6	12	2	100	120
BTT5	BTT5_sc024	0	11	2	68	81
BTT5	BTT5_sc044	1	4	3	30	38
BTT5	BTT5_sc202	6	13	3	106	128
BTT5	BTT5_sc031	6	11	3	86	106
BTT5	BTT5_sc041	4	6	3	83	96
BTT5	BTT5_sc054	2	6	2	93	103
BTT5	BTT5_sc021	3	5	3	71	82
BTT5	BTT5_sc028	2	11	3	105	121
BTT5	BTT5_sc051	4	10	3	113	130
BTT5	BTT5_sc040	1	8	3	90	102
BTT5	BTT5_sc008	2	13	2	77	94
BTT5	BTT5_sc035	3	2	3	76	84
BTT5	BTT5_sc034	4	3	2	77	86
BTT5	BTT5_sc206	0	4	3	61	68
BTT5	BTT5_sc205	0	3	3	83	89
BTT5	BTT5_sc032	2	5	4	78	89
BTT5	BTT5_sc033	0	2	2	50	54
BTT6	BTT6_sc021	16	236	195	168	615
BTT6	BTT6_sc017	9	220	228	199	656
BTT6	BTT6_sc036	11	236	249	181	677
BTT6	BTT6_sc002	19	268	270	229	786
BTT6	BTT6_sc024	9	201	173	176	559
BTT6	BTT6_sc004	14	260	233	219	726
BTT6	BTT6_sc037	16	210	198	184	608
BTT6	BTT6_sc022	27	247	249	177	700
BTT6	BTT6_sc001	24	246	235	217	722
BTT6	BTT6_sc007	17	198	190	179	584
BTT6	BTT6_sc026	15	262	220	191	688
BTT6	BTT6_sc025	20	216	234	205	675
BTT6	BTT6_sc013	22	238	256	236	752
BTT6	BTT6_sc041	15	207	218	174	614
BTT6	BTT6_sc033	27	176	189	149	541
BTT6	BTT6_sc009	25	167	185	168	545
BTT6	BTT6_sc029	42	211	206	170	629
BTT6	BTT6_sc206	34	232	219	229	714
BTT6	BTT6_sc019	24	222	214	188	648
BTT6	BTT6_sc012	25	230	236	180	671
BTT6	BTT6_sc028	31	171	182	158	542
BTT6	BTT6_sc005	10	48	67	45	170
BTT6	BTT6_sc032	30	178	192	179	579
BTT6	BTT6_sc030	18	186	195	150	549
BTT6	BTT6_sc020	27	131	158	132	448
BTT6	BTT6_sc008	18	94	150	130	392
BTT6	BTT6_sc016	39	203	217	198	657
BTT6	BTT6_sc010	39	189	195	187	610
BTT6	BTT6_sc015	56	204	225	247	732
BTT6	BTT6_sc014	12	111	127	86	336
BTT6	BTT6_sc027	35	186	201	167	589
BTT6	BTT6_sc023	19	202	229	195	645
BTT6	BTT6_sc035	22	211	221	209	663
BTT6	BTT6_sc034	16	199	218	165	598
BTT6	BTT6_sc031	25	255	245	210	735
BTT6	BTT6_sc003	24	215	215	170	624
BTT6	BTT6_sc038	17	188	182	149	536
BTT6	BTT6_sc018	15	239	222	177	653
BTT6	BTT6_sc011	16	280	226	202	724
BTT6	BTT6_sc006	6	165	169	147	487
BTT6	BTT6_sc039	13	239	233	168	653
BTT6	BTT6_sc040	19	336	272	260	887
