## Supplementary material for "Timing the onset of homologous recombination deficiency before breast cancer diagnosis": SupTable9_Ovary_HRDTime_WGDTime.xlsx

### Sheet: Column Descriptions
column	description
display_id	PCAWG Ovary sample display identifier
HRDTime	Molecular HRD timing (fraction pre-HRD, 0-1)
HRDTime_ci_lo	HRDTime lower 95% CI half-width
HRDTime_ci_hi	HRDTime upper 95% CI half-width
HRDTime_ci_IQR_lo	HRDTime lower IQR half-width
HRDTime_ci_IQR_hi	HRDTime upper IQR half-width
WGDTime	Molecular WGD timing
WGDTime_ci_lo	WGDTime lower 95% CI half-width
WGDTime_ci_hi	WGDTime upper 95% CI half-width
WGDTime_ci_IQR_lo	WGDTime lower IQR half-width
WGDTime_ci_IQR_hi	WGDTime upper IQR half-width

### Sheet: Ovary
display_id	HRDTime	HRDTime_ci_lo	HRDTime_ci_hi	HRDTime_ci_IQR_lo	HRDTime_ci_IQR_hi	WGDTime	WGDTime_ci_lo	WGDTime_ci_hi	WGDTime_ci_IQR_lo	WGDTime_ci_IQR_hi
SA505270	0.46519	0.123601	0.121809	0.0491272	0.0569604	0.579682	0.0590816	0.0588628	0.017665	0.0175664
SA505316	0.261502	0.0453132	0.0397107	0.0150195	0.0169973	0.290908	0.0354224	0.0301991	0.0103492	0.0126903
SA505416	0.280676	0.0889442	0.090586	0.0317137	0.0280695	0.452846	0.0677366	0.0604087	0.0270329	0.0233954
SA505516	0.293963	0.30022	0.235701	0.0830642	0.0898848	0.95262	0.00767797	0.0125282	0.00357515	0.00252926
SA505654	0.525266	0.0980431	0.115091	0.0407326	0.0282709	0.849563	0.0402754	0.0467157	0.0146259	0.01187
SA505676	0.100455	0.047709	0.0361088	0.012553	0.0144105	0.129499	0.0367864	0.0234747	0.00764222	0.0110029
SA505730	0.33198	0.0578457	0.0503914	0.0207023	0.0200751	0.451867	0.0402314	0.033586	0.0137278	0.0132398
SA505835	0.202987	0.059653	0.0571059	0.0254116	0.0236061	0.26141	0.0341851	0.0318796	0.012961	0.0121957
SA505850	0.768611	0.208107	0.168157	0.108143	0.142221	0.998246	0.0272795	0.0299111	0.0143954	0.0126846
SA505863	0.200766	0.0664828	0.0545055	0.0205702	0.0234599	0.240376	0.0389828	0.0310207	0.0102945	0.0123309
SA505904	0.266762	0.0652974	0.0407458	0.0112574	0.0168199	0.300918	0.0257519	0.0251689	0.00721469	0.00675076
SA505950	0.243991	0.0771996	0.0634102	0.0328715	0.0413677	0.319479	0.0242601	0.0220975	0.00633539	0.00866893
SA505258	0.320297	0.135437	0.135731	0.0447013	0.0411754	0.716982	0.0363517	0.0385965	0.0148757	0.0135213
SA505271	0.160771	0.075367	0.0624388	0.0202858	0.0231018	0.31556	0.0555142	0.0466674	0.0179969	0.0186741
SA505352	0.0865659	0.118495	0.0957699	0.0324831	0.034772	0.354495	0.0501129	0.049147	0.015567	0.0180056
SA505493	0.243916	0.0507234	0.0483701	0.0160935	0.0165015	0.478469	0.0254803	0.0217713	0.0076254	0.00757401
SA505545	0.233914	0.0464585	0.0318905	0.0123118	0.0147305	0.2833	0.026962	0.0212642	0.00765181	0.00821987
SA505657	0.571583	0.0790256	0.106418	0.028753	0.0229332	0.853504	0.0417107	0.109427	0.018617	0.00528272
SA505690	0.423539	0.106861	0.0975849	0.0352816	0.0362606	0.904979	0.0161597	0.0193584	0.0056877	0.00518602
SA505872	0.504383	0.200301	0.185648	0.014523	0.0964371	0.920802	0.0140913	0.0189682	0.00601756	0.00515298
SA518504	0.0787525	0.0730668	0.0552116	0.0269773	0.0289123	0.127062	0.0375481	0.0253782	0.00859976	0.0124691
SA520096	0.502367	0.0733239	0.0828707	0.0267355	0.0203609	0.706968	0.0471286	0.0517584	0.0185507	0.0152962
SA520110	0.334515	0.0677102	0.0710217	0.0225319	0.0240674	0.504907	0.0423452	0.0337641	0.0114489	0.0131952
SA518483	0.248675	0.0737297	0.0658909	0.0222981	0.0268738	0.525755	0.0393811	0.0282513	0.0104192	0.0120145
SA520039	0.387864	0.209934	0.175992	0.0519911	0.0561204	0.925779	0.0152279	0.0155387	0.00576756	0.00524977
SA518389	0.673118	0.149703	0.237509	0.0540084	0.0330675	0.98957	0.01932	0.0413273	0.0103208	0.00566301
SA519317	0.51316	0.0728632	0.0707277	0.0233743	0.0201164	0.705043	0.0280845	0.0315091	0.009886	0.00878336
