## Supplementary material for "Timing the onset of homologous recombination deficiency before breast cancer diagnosis": SupTable10_SBS1_burden.xlsx

### Sheet: Column Descriptions
column	description
sample_id	sample identifier
cohort	Study cohort: PCAWG, SCANB, or INFORM
tissue	Tumour tissue (all Breast in this table)
age_at_diagnosis	Patient age at diagnosis (years)
is_HRD	HRD status (True = HRDetect > 0.7; INFORM samples set to True by study design)
is_WGD	Whole-genome duplication status (all True in this table)
SBS1_mutations_early_clonal	SBS1 mutation count attributed to early clonal copy-number states
SBS1_mutations_late_clonal	SBS1 mutation count attributed to late clonal copy-number states
SBS1_mutations_unassigned	SBS1 mutation count not assigned to clonal timing
SBS1_mutations_total	Total SBS1 mutation count
scaled_SBS1	SBS1 burden scaled by estimated accumulation rate (surrogate for elapsed time)
G_factor	Genome-wide scaling factor for SBS1 (accounts for ploidy)

### Sheet: SBS1 Burden
sample_id	cohort	tissue	age_at_diagnosis	is_HRD	is_WGD	SBS1_mutations_early_clonal	SBS1_mutations_late_clonal	SBS1_mutations_unassigned	SBS1_mutations_total	scaled_SBS1	G_factor
01658141-8398-4585-9f0f-8355dd9b0604	PCAWG	Breast	62	FALSE	TRUE	311.441	376.426	306.655	994.522	0.136913	2.42129
110b5f05-ded7-45ec-b0f6-a941c92d77dd	PCAWG	Breast	41	TRUE	TRUE	194.799	45.6469	85.3389	325.785	0.0543061	1.99968
13c312ec-0add-4758-ab8d-c193e2e08c6d	PCAWG	Breast	71	FALSE	TRUE	153.771	51.9497	66.2915	272.013	0.0386503	2.34593
1c0e384f-7254-4afe-93c0-b3fc6c6a7894	PCAWG	Breast	66	FALSE	TRUE	112.739	230.425	316.9	660.064	0.0696272	3.15999
1eb62abc-7928-405b-84cc-f091ca5347b2	PCAWG	Breast	61	FALSE	TRUE	159.241	220.789	137.068	517.098	0.0698121	2.469
207f8a42-5b05-4876-b0ae-ebfaeea27844	PCAWG	Breast	41	TRUE	TRUE	153.676	21.1059	38.3749	213.156	0.0405013	1.75432
27f87d1e-2c32-4beb-9677-62f7a286673d	PCAWG	Breast	52	FALSE	TRUE	126.818	162.824	95.6456	385.288	0.0499524	2.57103
30dbe353-86d5-40ed-84c2-dbddf7beb17b	PCAWG	Breast	41	FALSE	TRUE	14.6615	169.477	1.59487	185.734	0.0170306	3.6353
3585e133-b3c1-4d90-b5f2-2b867e0ae0ec	PCAWG	Breast	64	FALSE	TRUE	341.496	112.568	66.7778	520.842	0.0763339	2.2744
418e916b-7a4e-4fab-8616-15dcec4d79f8	PCAWG	Breast	46	TRUE	TRUE	251.136	154.028	13.9327	419.096	0.0747081	1.86993
43f7a2e0-fec9-4e43-872d-18c6c946fa17	PCAWG	Breast	53	TRUE	TRUE	195.957	46.7423	64.4957	307.195	0.0593524	1.72526
47312f61-5ef4-4f25-9320-8fbb4758790e	PCAWG	Breast	73	FALSE	TRUE	113.018	87.5468	207.431	407.996	0.0632852	2.14898
4d409156-3a36-4c63-9ad6-b6af34f27b06	PCAWG	Breast	63	FALSE	TRUE	114.424	289.266	286.771	690.461	0.0758915	3.03267
4e84eed6-82a8-4e91-b0fd-61ec6ef69ce9	PCAWG	Breast	84	FALSE	TRUE	760.366	183.004	169.862	1113.23	0.157733	2.35257
5b7d5767-2037-4175-aec9-886776343181	PCAWG	Breast	69	FALSE	TRUE	377.442	123.833	51.5325	552.808	0.0820442	2.24597
5dbf3203-ce73-41e4-bf9a-32fc856f73f5	PCAWG	Breast	58	TRUE	TRUE	184.514	157.01	158.938	500.462	0.0762064	2.18906
6c65cb6d-8c50-4c7c-bc84-eeebe09fbe01	PCAWG	Breast	57	FALSE	TRUE	69.6193	135.966	119.716	325.301	0.0380241	2.85171
6c8e9197-fd16-4fed-bfda-e349cab26314	PCAWG	Breast	42	TRUE	TRUE	171.704	89.5844	33.8048	295.093	0.0483755	2.03335
6d7f44df-e9f0-4542-a6d8-d14ee7804002	PCAWG	Breast	38	FALSE	TRUE	176.523	107.605	89.5235	373.651	0.0540942	2.30247
6dbc5c31-043b-40e9-bf1a-e7b4ec351b4d	PCAWG	Breast	62	FALSE	TRUE	328.707	15.2946	91.7827	435.784	0.076105	1.9087
6e839eaf-1dbb-43f5-8846-c980e05540c7	PCAWG	Breast	39	TRUE	TRUE	90.6819	231.682	132.808	455.172	0.0463031	3.27676
71fda5a9-7049-406f-9348-2c24f7ddf5f4	PCAWG	Breast	60	TRUE	TRUE	158.641	85.4537	115.078	359.173	0.0642468	1.86351
73936e8b-c893-4afd-bd1f-be90c06a4869	PCAWG	Breast	56	FALSE	TRUE	243.925	25.7305	156.076	425.732	0.0758427	1.87112
74039acd-5aca-4c65-818c-3b577d295be0	PCAWG	Breast	55	FALSE	TRUE	158.573	90.6108	296.147	545.331	0.0674238	2.69604
7456abd5-303e-4e6f-bf4e-47efefc7310f	PCAWG	Breast	53	TRUE	TRUE	70.0155	72.2721	248.447	390.734	0.0710568	1.83297
74b57d2c-a83f-4798-b86b-a533975e4cc0	PCAWG	Breast	79	FALSE	TRUE	185.82	184.646	355.674	726.14	0.121288	1.99563
7b08e810-f3c9-4155-ac11-f45a3a4f8b41	PCAWG	Breast	57	TRUE	TRUE	117.03	54.6907	160.5	332.221	0.0551064	2.00957
7b0b60c7-5fa0-440e-937f-8d82119330d6	PCAWG	Breast	62	FALSE	TRUE	214.845	119.97	246.938	581.752	0.0837017	2.31677
7cdbe0e8-f614-4f54-b864-fd6b39e8ef1c	PCAWG	Breast	50	FALSE	TRUE	98.286	85.4031	142.313	326.002	0.0463194	2.34605
84c77098-03d0-4b22-afb1-797703e85c6c	PCAWG	Breast	78	FALSE	TRUE	215.96	399.83	188.335	804.125	0.0996321	2.69031
8691c87f-2468-44bb-a670-3dccd6da33c6	PCAWG	Breast	56	FALSE	TRUE	224.592	219.348	133.769	577.709	0.0822977	2.33992
8e03e773-5557-4e78-889b-4710c515378f	PCAWG	Breast	78	FALSE	TRUE	286.692	113.623	26.6463	426.962	0.0690864	2.06004
8f558713-f32b-403b-aedf-c79efeb41c67	PCAWG	Breast	34	FALSE	TRUE	130.764	100.462	65.2818	296.508	0.0395972	2.49603
987528ac-437a-4eb8-a335-4f2076d5c006	PCAWG	Breast	38	TRUE	TRUE	162.306	79.6911	75.5424	317.54	0.0636145	1.66387
987d41ee-6bab-490c-b0f2-bf28c0089de9	PCAWG	Breast	84	FALSE	TRUE	306.306	750.787	209.482	1266.58	0.138508	3.04815
a85cf239-ff51-46e7-9b88-4c2cb49c66b9	PCAWG	Breast	36	TRUE	TRUE	195.314	58.1554	59.5232	312.992	0.0563552	1.85131
aacaba97-ecde-440b-aae0-0e9c608c4b24	PCAWG	Breast	40	FALSE	TRUE	268.355	175.088	219.836	663.28	0.0954241	2.31695
b752b444-f033-4be4-9d24-e5e80b4181af	PCAWG	Breast	62	TRUE	TRUE	297.028	51.85	42.7416	391.619	0.0783068	1.66703
c67409b2-ac25-42a0-8543-4636ef132fe4	PCAWG	Breast	49	FALSE	TRUE	123.861	96.1214	179.746	399.728	0.0581211	2.2925
cc4f9175-a8c8-424a-99d7-8bd11cae0e52	PCAWG	Breast	48	FALSE	TRUE	167.793	155.276	266.621	589.69	0.0814692	2.41273
d5372745-95cf-4572-a6e7-e7f5b796911a	PCAWG	Breast	67	TRUE	TRUE	188.768	25.5568	18.8883	233.213	0.0463012	1.67895
d8fbb398-d1da-4444-984a-22c8523625da	PCAWG	Breast	57	TRUE	TRUE	283.521	75.3262	111.688	470.535	0.0789519	1.98659
dabb5a94-9706-4429-8db0-c328e2004340	PCAWG	Breast	40	FALSE	TRUE	152.285	134.254	66.4449	352.984	0.0506575	2.32269
dabb5a94-9706-4429-8db0-c328e2004340	PCAWG	Breast	40	FALSE	TRUE	152.285	134.254	66.4449	352.984	0.0506575	2.32269
db45d81f-695c-4f99-beea-6dbec1ff47fc	PCAWG	Breast	75	FALSE	TRUE	415.416	29.5359	52.215	497.167	0.0969815	1.7088
df291849-4c35-44e1-b013-8f6b7ee36113	PCAWG	Breast	52	FALSE	TRUE	82.8087	130.801	246.183	459.792	0.0550143	2.7859
e8392f20-c9e3-4649-b64f-5b266c393a76	PCAWG	Breast	38	FALSE	TRUE	157.399	108.24	88.753	354.391	0.0585413	2.0179
ea43434b-197e-48ac-ae2e-46bc7f3776de	PCAWG	Breast	45	TRUE	TRUE	203.798	73.4316	74.7694	351.999	0.064479	1.81971
eddfbfb9-3ae8-449b-b870-46062a2571c1	PCAWG	Breast	82	TRUE	TRUE	233.02	62.8812	97.2433	393.144	0.0710738	1.84383
f221cbb5-eefa-187f-e040-11ac0c481708	PCAWG	Breast	33	TRUE	TRUE	109.165	85.0549	101.545	295.764	0.0467896	2.10705
f393ba16-9361-5df4-e040-11ac0d4844e8	PCAWG	Breast	61	FALSE	TRUE	92.7842	34.1241	82.886	209.794	0.0282323	2.477
f393bafe-7503-5c45-e040-11ac0d484511	PCAWG	Breast	59	TRUE	TRUE	150.272	124.864	68.0727	343.209	0.04747	2.41001
f393bb05-53c2-f80a-e040-11ac0d484528	PCAWG	Breast	64	FALSE	TRUE	189.79	228.004	15.8409	433.635	0.0463066	3.12148
f393bb05-ec1c-17be-e040-11ac0d48452f	PCAWG	Breast	46	FALSE	TRUE	131.768	205.051	276.137	612.956	0.0711464	2.8718
f393bb07-270c-2c93-e040-11ac0d484533	PCAWG	Breast	32	TRUE	TRUE	102.812	43.986	32.4638	179.262	0.0299756	1.99342
f393bb08-4121-cad8-e040-11ac0d484535	PCAWG	Breast	54	TRUE	TRUE	204.802	127.239	31.1574	363.199	0.0516405	2.3444
f393bb08-5b50-e009-e040-11ac0d484537	PCAWG	Breast		FALSE	TRUE	332.113	211.415	140.04	683.568	0.102322	2.22685
f393bb0b-08ed-3335-e040-11ac0d484554	PCAWG	Breast	67	FALSE	TRUE	177.667	208.4	534.597	920.664	0.120887	2.53863
f393bb0c-3ffa-cb72-e040-11ac0d48455c	PCAWG	Breast	49	FALSE	TRUE	149.518	29.6624	23.468	202.648	0.0360584	1.87333
f393bb0c-4178-ca4a-e040-11ac0d48455f	PCAWG	Breast	58	TRUE	TRUE	111.667	18.5719	11.4805	141.72	0.0286233	1.6504
f6114c69-71a1-47d5-9b28-b0227b1872f7	PCAWG	Breast	52	FALSE	TRUE	223.154	185.828	72.5966	481.579	0.0649088	2.4731
f7b84b5d-8f28-e6b7-e040-11ac0c484704	PCAWG	Breast		FALSE	TRUE	89.1594	123.017	132.45	344.626	0.038889	2.95393
f7c7373c-1972-4968-e040-11ac0d486e80	PCAWG	Breast	59	FALSE	TRUE	72.4182	0	143.252	215.67	0.0378276	1.90047
f7d70fac-c76f-399e-e040-11ac0c482f9c	PCAWG	Breast	44	FALSE	TRUE	119.372	221.008	124.968	465.349	0.0565559	2.74271
f7e7b258-b4b2-e6c5-e040-11ac0d486773	PCAWG	Breast	50	FALSE	TRUE	169.327	397.928	304.295	871.55	0.105855	2.74449
f7ed28a6-8f5f-e87b-e040-11ac0c48120e	PCAWG	Breast	48	FALSE	TRUE	110.678	122.853	109.533	343.065	0.0407293	2.80768
f7f3e156-0dde-72b9-e040-11ac0d48542c	PCAWG	Breast	34	FALSE	TRUE	76.5898	120.444	40.6905	237.724	0.030643	2.58595
f8f749b7-547d-49fa-9da2-44eed962b6fd	PCAWG	Breast	59	FALSE	TRUE	146.404	203.695	303.623	653.722	0.0833459	2.61449
fb9135d9-2acf-41dd-8552-359e6b8c9470	PCAWG	Breast	72	FALSE	TRUE	207.064	575.579	225.69	1008.33	0.0849636	3.95594
fc447d51-cdc2-a180-e040-11ac0c4846a4	PCAWG	Breast	59	FALSE	TRUE	106.488	95.7311	235.475	437.694	0.0647394	2.25362
fc447d53-24d1-c83d-e040-11ac0c4846a6	PCAWG	Breast	41	FALSE	TRUE	84.0363	130.203	207.051	421.29	0.0524296	2.67845
fc447d55-95d8-0b34-e040-11ac0d483afa	PCAWG	Breast	43	FALSE	TRUE	186.334	19.2385	25.3057	230.878	0.0425888	1.80703
fc5dc6d8-62d2-76d8-e040-11ac0d4863c3	PCAWG	Breast	43	FALSE	TRUE	272.332	339.517	60.7229	672.572	0.0772276	2.90298
fc63cbab-d27a-5ebb-e040-11ac0c48724f	PCAWG	Breast	42	TRUE	TRUE	150.954	43.2896	142.452	336.696	0.058553	1.91676
fc68e599-6a40-61dc-e040-11ac0d48700d	PCAWG	Breast	79	FALSE	TRUE	203.445	331.99	378.347	913.783	0.122794	2.48052
fc78685a-7053-152a-e040-11ac0c480ded	PCAWG	Breast	64	FALSE	TRUE	237.596	113.173	12.8002	363.569	0.0739101	1.63969
fc7f8eeb-9c40-123e-e040-11ac0c484061	PCAWG	Breast	70	FALSE	TRUE	131.036	323.558	659.721	1114.31	0.154464	2.40469
fc806c50-2f6e-418d-e040-11ac0d485f01	PCAWG	Breast	52	TRUE	TRUE	181.493	95.492	85.8242	362.809	0.0665933	1.81604
fc8130df-1f21-c8f9-e040-11ac0d485dfc	PCAWG	Breast	39	FALSE	TRUE	97.7318	167.869	76.8992	342.5	0.0401517	2.84338
fc8130df-6860-7677-e040-11ac0d485ddc	PCAWG	Breast	41	TRUE	TRUE	180.424	168.969	12.3674	361.76	0.0452816	2.66303
fc8130df-8e4e-586b-e040-11ac0d485e08	PCAWG	Breast	76	FALSE	TRUE	227.872	115.378	41.6015	384.851	0.0522446	2.45544
fc8130df-8ec8-5b1e-e040-11ac0d485e06	PCAWG	Breast	82	TRUE	TRUE	102.891	43.0474	6.07318	152.012	0.0351729	1.44061
fc8130df-90ba-5d94-e040-11ac0d485e0c	PCAWG	Breast		TRUE	TRUE	153.313	94.8539	70.8975	319.064	0.0471361	2.25633
fc8130e0-09f1-b964-e040-11ac0c48326e	PCAWG	Breast		FALSE	TRUE	138.242	10.0974	60.8478	209.187	0.0379064	1.8395
fc8130e0-0bc1-bba7-e040-11ac0c483289	PCAWG	Breast	66	FALSE	TRUE	196.631	8.46396	68.0243	273.119	0.0456844	1.9928
fc8130e0-0e1f-b54d-e040-11ac0c48326c	PCAWG	Breast	65	FALSE	TRUE	89.7435	138.996	193.383	422.123	0.060813	2.31378
fc8130e0-0f1a-b6eb-e040-11ac0c48328f	PCAWG	Breast	59	TRUE	TRUE	69.5042	85.9095	100.369	255.782	0.0412047	2.0692
fc8130e0-0fde-b756-e040-11ac0c48328b	PCAWG	Breast	47	FALSE	TRUE	243.967	90.7963	14.3474	349.111	0.055019	2.11509
fc8130e0-a38a-23b9-e040-11ac0c48327f	PCAWG	Breast	49	TRUE	TRUE	51.6208	142.451	235.221	429.293	0.0556952	2.5693
fc8130e0-a538-dda3-e040-11ac0c483264	PCAWG	Breast	84	FALSE	TRUE	97.1764	370.796	235.282	703.254	0.0833384	2.81285
fc8130e0-a539-dda8-e040-11ac0c48326a	PCAWG	Breast	60	FALSE	TRUE	81.4204	165.038	201.897	448.356	0.0569307	2.62515
fc8130e0-a8b4-d80d-e040-11ac0c483272	PCAWG	Breast	58	FALSE	TRUE	131.223	139.934	49.4485	320.605	0.0408047	2.61902
fc8130e0-ad66-b82e-e040-11ac0d485e0e	PCAWG	Breast	40	FALSE	TRUE	137.815	17.4898	36.361	191.666	0.0323397	1.97555
fc8130e2-f2ef-d096-e040-11ac0c483293	PCAWG	Breast	45	FALSE	TRUE	49.2505	91.9575	100.97	242.178	0.0276549	2.91905
fc8130e3-01ba-c740-e040-11ac0c483291	PCAWG	Breast	51	TRUE	TRUE	155.246	72.5483	43.5377	271.332	0.0423197	2.13716
fc8130e3-023d-c7d4-e040-11ac0c483295	PCAWG	Breast	57	FALSE	TRUE	125.053	66.1202	124.748	315.922	0.0429666	2.45091
fc8130e5-18b8-ef38-e040-11ac0c483297	PCAWG	Breast	48	FALSE	TRUE	78.9554	159.72	256.897	495.573	0.058943	2.80256
fc81312a-99ae-7672-e040-11ac0c4832a2	PCAWG	Breast	56	FALSE	TRUE	304.186	136.208	57.0434	497.437	0.0800629	2.07102
fc813235-5ed8-7695-e040-11ac0d485e3e	PCAWG	Breast	46	TRUE	TRUE	131.166	87.5535	104.875	323.595	0.0525455	2.05279
fc93b9ab-760a-5223-e040-11ac0c482177	PCAWG	Breast	56	FALSE	TRUE	289.098	298.771	104.98	692.848	0.109263	2.1137
fc9f6916-da31-ab17-e040-11ac0c4808f3	PCAWG	Breast	36	TRUE	TRUE	42.5813	90.3926	118.228	251.202	0.0352561	2.37502
fc9f6cb0-ceb9-790d-e040-11ac0c480ad1	PCAWG	Breast	62	TRUE	TRUE	199.693	50.9492	78.8899	329.532	0.0693663	1.58354
fca3f7d0-2231-661c-e040-11ac0c4832fd	PCAWG	Breast	75	FALSE	TRUE	469.539	138.53	51.9506	660.019	0.0986317	2.23058
fca6150f-d555-a29e-e040-11ac0d4873b2	PCAWG	Breast	49	TRUE	TRUE	100.716	172.086	350.447	623.249	0.0833147	2.49355
PD31044a	SCANB	Breast	66	TRUE	TRUE	60.4469	48.3713	273.766	382.585	0.0752041	1.69576
PD31051a	SCANB	Breast	68	TRUE	TRUE	54.149	108.193	319.015	481.356	0.0816366	1.96544
PD31056a	SCANB	Breast	53	TRUE	TRUE	274.209	48.5186	20.7633	343.491	0.0499738	2.29114
PD31059a	SCANB	Breast	67	TRUE	TRUE	226.855	225.826	196.411	649.092	0.0877301	2.46624
PD31068a	SCANB	Breast	50	TRUE	TRUE	135.477	87.1971	190.657	413.332	0.0602436	2.287
PD31074a	SCANB	Breast	47	TRUE	TRUE	145.328	98.4514	86.1074	329.887	0.0566015	1.94274
PD31092a	SCANB	Breast	32	TRUE	TRUE	182.731	61.9725	39.7344	284.438	0.0507387	1.86865
PD31097a	SCANB	Breast	66	TRUE	TRUE	409.801	96.4277	57.8263	564.055	0.107786	1.74437
PD31099a	SCANB	Breast	58	TRUE	TRUE	172.587	65.4782	43.4941	281.56	0.0500517	1.87513
PD31107a	SCANB	Breast	33	TRUE	TRUE	90.9972	81.2667	111.609	283.873	0.0463888	2.03981
PD31127a	SCANB	Breast	53	TRUE	TRUE	261.273	236.142	327.36	824.775	0.122964	2.23581
PD31128a	SCANB	Breast	62	TRUE	TRUE	184.871	75.3816	107.532	367.785	0.0694968	1.76404
PD31129a	SCANB	Breast	63	TRUE	TRUE	73.3891	36.7408	218.018	328.148	0.0606649	1.80306
PD31145a	SCANB	Breast	60	TRUE	TRUE	135.158	80.8983	71.4349	287.491	0.0562608	1.70333
PD31147a	SCANB	Breast	38	TRUE	TRUE	249.34	50.6025	19.1611	319.104	0.0585332	1.81723
PD31155a	SCANB	Breast	50	TRUE	TRUE	228.138	18.3865	51.7658	298.29	0.0582638	1.70655
PD31158a	SCANB	Breast	65	TRUE	TRUE	123.596	83.8943	50.1291	257.619	0.0410292	2.09297
PD31159a	SCANB	Breast	47	TRUE	TRUE	121.819	157.74	141.071	420.63	0.0550562	2.54667
PD31167a	SCANB	Breast	56	TRUE	TRUE	217.282	67.7779	74.5074	359.567	0.0666454	1.79841
PD31169a	SCANB	Breast	43	TRUE	TRUE	229.86	97.3745	140.229	467.463	0.0801733	1.94355
PD31171a	SCANB	Breast	67	TRUE	TRUE	44.1198	22.4268	194.129	260.675	0.0554017	1.5684
PD31178a	SCANB	Breast	36	TRUE	TRUE	42.8385	21.4003	180.989	245.228	0.0543161	1.50494
PD35926a	SCANB	Breast	66	TRUE	TRUE	166.938	29.4446	73.4215	269.804	0.0504681	1.78201
PD35929a	SCANB	Breast	36	TRUE	TRUE	130.334	115.058	68.2548	313.647	0.0495488	2.11002
PD35930a	SCANB	Breast	61	TRUE	TRUE	177.239	35.6147	29.4108	242.264	0.0488697	1.65245
PD35933a	SCANB	Breast	62	TRUE	TRUE	82.781	73.1427	117.354	273.278	0.0699044	1.3031
PD35935a	SCANB	Breast	40	TRUE	TRUE	74.7175	56.7577	144.756	276.231	0.0445023	2.06904
PD35939a	SCANB	Breast	43	TRUE	TRUE	113.209	56.4965	64.4525	234.158	0.0432755	1.80363
PD35941a	SCANB	Breast	54	TRUE	TRUE	156.917	10.8907	21.1998	189.007	0.0381945	1.64952
PD35953a	SCANB	Breast	57	TRUE	TRUE	190.983	118.956	52.0815	362.021	0.0641444	1.88128
PD35955a	SCANB	Breast	63	TRUE	TRUE	308.658	101.147	88.6638	498.468	0.100977	1.64548
PD35957a	SCANB	Breast	55	TRUE	TRUE	132.353	37.0402	12.3229	181.716	0.0476057	1.27237
PD35958a	SCANB	Breast	38	TRUE	TRUE	227.101	57.1492	50.3279	334.578	0.0570798	1.95386
PD35962a	SCANB	Breast	36	TRUE	TRUE	79.1924	103.802	152.633	335.627	0.0626124	1.7868
PD35979a	SCANB	Breast	46	TRUE	TRUE	180.847	66.6051	49.046	296.498	0.0581532	1.69952
PD35985a	SCANB	Breast	40	TRUE	TRUE	140.152	73.3657	69.0853	282.603	0.0451259	2.08752
PD35987a	SCANB	Breast	40	TRUE	TRUE	225.722	124.679	59.0529	409.454	0.0650704	2.09749
PD35990a	SCANB	Breast	31	TRUE	TRUE	160.506	26.0401	67.5148	254.061	0.0456156	1.85653
PD35992a	SCANB	Breast	71	TRUE	TRUE	193.758	35.9041	67.2366	296.898	0.0557017	1.77672
PD36000a	SCANB	Breast	67	TRUE	TRUE	293.303	68.2983	113.049	474.651	0.0942767	1.67822
PD36006a	SCANB	Breast	36	TRUE	TRUE	132.819	13.8148	60.3727	207.006	0.042092	1.63932
PD36013a	SCANB	Breast	53	TRUE	TRUE	149.791	117.274	184.582	451.647	0.0759039	1.98342
PD36017a	SCANB	Breast	54	TRUE	TRUE	301.931	64.985	97.9324	464.849	0.0845104	1.8335
PD36024a	SCANB	Breast	61	TRUE	TRUE	223.783	40.2785	50.0277	314.089	0.0584103	1.79243
PD36026a	SCANB	Breast	38	TRUE	TRUE	128.87	49.2501	59.3744	237.495	0.0377388	2.09771
PD36038a	SCANB	Breast	68	TRUE	TRUE	128.217	93.1556	211.818	433.191	0.0733413	1.96884
PD36039a	SCANB	Breast	73	TRUE	TRUE	140.805	114.074	111.781	366.659	0.0622737	1.96262
PD36054a	SCANB	Breast	64	TRUE	TRUE	223.945	46.4939	50.5627	321.002	0.0633199	1.68984
PD36067a	SCANB	Breast	39	TRUE	TRUE	144.749	61.1475	111.209	317.105	0.0529696	1.99552
Patient101	INFORM	Breast	27.9	TRUE	TRUE	174.127	89.7638	27.3622	291.253	0.0595195	1.63113
Patient17	INFORM	Breast	27.1	TRUE	TRUE	71.6496	73.7437	103.516	248.91	0.0428709	1.93534
Patient18	INFORM	Breast	36.2	TRUE	TRUE	101.233	57.4772	66.1805	224.891	0.0363647	2.06144
Patient25	INFORM	Breast	44	TRUE	TRUE	95.7787	182.72	188.738	467.236	0.0722209	2.15651
Patient26	INFORM	Breast	56.7	TRUE	TRUE	50.2369	117.467	146.279	313.983	0.0433799	2.41266
Patient33	INFORM	Breast	42.7	TRUE	TRUE	88.7232	145.151	122.479	356.353	0.051191	2.32042
Patient34	INFORM	Breast	52.3	TRUE	TRUE	64.301	59.2768	105.383	228.961	0.0420238	1.81612
Patient82	INFORM	Breast	37.8	TRUE	TRUE	130.697	59.1264	62.8777	252.701	0.045689	1.84363

### Sheet: Normal Tissue Reference
sample	group	age	driver	scaled_SBS1
HV011-sc-1	HV (premenopausal)	36		0.0235056
HV011-sc-2	HV (premenopausal)	36		0.0133878
HV021-sc-1	HV (premenopausal)	30		0.0139246
HV119-sc-1	HV (premenopausal)	34		0.00825489
HV190-sc-1	HV (premenopausal)	37		0.0121939
HV203-sc-3	HV (premenopausal)	22		0.0155188
HV203-sc-4	HV (premenopausal)	22		0.00884285
HV203-sc-7	HV (premenopausal)	22		0.00466968
HV319-sc-2	HV (premenopausal)	35		0.0109976
HV319-sc-4	HV (premenopausal)	35		0.00671791
HV319-sc-5	HV (premenopausal)	35		0.00890447
HV319-sc-6	HV (premenopausal)	35		0.00880176
KU1020-sc-1	BC (premenopausal)	43		0.0138735
KU1020-sc-2	BC (premenopausal)	43		0.0128941
KU1035-sc-2	BC (premenopausal)	50	PIK3CA	0.0297653
KU1038-sc-1	BC (premenopausal)	53		0.0172038
KU1038-sc-2	BC (premenopausal)	53		0.0161268
KU1038-sc-3	BC (premenopausal)	53		0.0163126
KU1038-sc-4	BC (premenopausal)	53		0.0174679
KU1038-sc-5	BC (premenopausal)	53	PIK3CA	0.017429
KU1038-sc-6	BC (premenopausal)	53	PIK3CA	0.0184038
KU1047-sc-1	BC (premenopausal)	29		0.0155378
KU1047-sc-2	BC (premenopausal)	29		0.0117841
KU1047-sc-3	BC (premenopausal)	29		0.00824771
KU1058-sc-1	BC (premenopausal)	46		0.0138915
KU1058-sc-2	BC (premenopausal)	46		0.0123608
KU1058-sc-3	BC (premenopausal)	46		0.0137865
KU1058-sc-4	BC (premenopausal)	46		0.0166031
KU1171-sc-1	BC (premenopausal)	45		0.0124062
KU1171-sc-2	BC (premenopausal)	45		0.0104056
KU1171-sc-3	BC (premenopausal)	45		0.0143056
KU1171-sc-4	BC (premenopausal)	45		0.00879143
