## Supplementary material for "Timing the onset of homologous recombination deficiency before breast cancer diagnosis": SupTable11_scaledSBS1_Age_Primary_Metastasis_SangerStudy.xlsx

### Sheet: Column names
column	description
ID	Sample ID
Primary_age	Age of collection of primary cancer sample
Relapse age	Age of collection of relapse cancer sample
norm_SBS1_prim	SBS1 burden in the primary sample, corrected by effective genome size
norm_SBS1_met	SBS1 burden in the relapse sample, corrected by effective genome size
SBS1_prim	SBS1 burden in the primary sample, unnormalized
SBS1_met	SBS1 burden in the relapse sample, unnormalized
Primary_ploidy	Estimated ploidy of the primary sample
Relapse_ploidy	Estimated ploidy of the relapse sample

### Sheet: Fig4C_Sanger
ID	Primary_age	Relapse age	norm_SBS1_prim	norm_SBS1_met	SBS1_prim	SBS1_met	Primary_ploidy	Relapse_ploidy
PD11460	74.9487	79.2608	0.0535248	0.0901193	636.507	1002.52	3.96394	3.70812
PD11461	43.9699	46.1136	0.028331	0.0292514	161.987	175.699	1.90588	2.00216
PD13596	42.9706	55.9617	0.038575	0.0462959	291.736	355.77	2.52094	2.56157
PD4243	36.0329	38.2615	0.0393789	0.0559159	382.002	512.212	3.23356	3.05347
PD9193	32.9774	36.1369	0.035112	0.0556611	233.185	355.18	2.21372	2.12704
PD9195	73.9493	75.822	0.0294478	0.0496955	335.8	445.028	3.80108	2.98503
PD9771	51.9644	54.4285	0.0267634	0.040393	371.213	509.311	4.62339	4.20297
