## Supplementary material for "Timing the onset of homologous recombination deficiency before breast cancer diagnosis": SupTable13_HRDScout_performance.xlsx

### Sheet: Column Descriptions
column	description
downsampling_ratio	Downsampling ratio (e.g., 10× = 10-fold reduction in mutation burden)
detection_power	Simulated mutation detection sensitivity = 1/ratio, expressed as %
classification_threshold	HRDscout score threshold P ≥ x; chosen as the strictest value satisfying FPR ≤ 0.02 on the ROC curve
ROC_AUC	Area under the ROC curve (grouped 10-fold cross-validation)
PR_AUC	Area under the precision-recall curve; HRD prevalence in training set = 0.37
HRD_sensitivity_at_2pct_FPR	HRD sensitivity (TPR / recall) at the classification threshold, corresponding to a fixed 2% false-positive rate
precision	Precision (positive predictive value) at the classification threshold
FDR_at_threshold	False discovery rate = FP / (FP + TP) = 1 − precision, at the classification threshold
F1	F1 score (harmonic mean of precision and recall) at the classification threshold
MCC	Matthews correlation coefficient at the classification threshold (not sensitive to class imbalance)

### Sheet: Performance Metrics
downsampling_ratio	detection_power	classification_threshold	ROC_AUC	PR_AUC	HRD_sensitivity_at_2pct_FPR	precision	FDR_at_threshold	F1	MCC
10×	10.0%	0.64	0.992951	0.99	0.921	0.967	0.0333	0.943	0.911
20×	5.0%	0.6	0.98991	0.983	0.896	0.967	0.0329	0.93	0.893
30×	3.3%	0.6	0.983834	0.98	0.877	0.964	0.0362	0.919	0.876
40×	2.5%	0.63	0.985652	0.979	0.841	0.966	0.0337	0.899	0.851
50×	2.0%	0.59	0.984738	0.978	0.83	0.968	0.0321	0.893	0.844
100×	1.0%	0.52	0.975229	0.965	0.8	0.96	0.0396	0.873	0.816
