## Supplementary material for "Timing the onset of homologous recombination deficiency before breast cancer diagnosis": SupTable14_Discovered_deNovo_ID_Signatures.csv

MutationType	Signature 1	Signature 2	Signature 3	Signature 4
1:Del:C:0	0.022046619965813	0.031525872187403166	0.02037348046801228	0.11554549330797159
1:Del:C:1	0.005869445976641894	0.028735215682646482	0.026421686923900706	0.033473271147964126
1:Del:C:2	0.003935831633909855	0.012449240889234579	0.024640824100008507	0.010394867115831844
1:Del:C:3	0.0020494561472830216	0.0031592049784379115	0.0043260163279498515	0.01896123645596281
1:Del:C:4	0.002912242055738602	0.005077176176745551	0.006913479961045771	0.001143316675809809
1:Del:C:5	1.1920906013990287e-07	0.001486931880079648	0.008409641285955557	0.0025549498071026104
1:Del:T:0	0.0076666951686817	0.018467591629542455	0.05597227332332775	0.029433821358903135
1:Del:T:1	0.007852829119951665	0.002412414313488052	0.029192436944538453	0.03885181120100209
1:Del:T:2	0.00024048700978152423	0.017192284398761144	0.033568000841820024	0.023610582199618788
1:Del:T:3	0.008042468260682993	0.02668027777072889	0.01781715057668144	0.01877995339750992
1:Del:T:4	0.017740830645385047	0.01870509397350583	0.011723761073703208	0.023113018510528934
1:Del:T:5	0.011026235776281763	0.00125852326499049	0.006990189057349346	0.07309948938102742
1:Ins:C:0	0.0001442393062191971	0.007720348696079071	0.04386864830967873	0.03656266643577567
1:Ins:C:1	0.002252118148309141	0.005600687348940209	0.012633686082827743	0.013381257356052422
1:Ins:C:2	0.004043818345937509	0.0009925286359506477	0.0017849616041497925	0.021471866958499983
1:Ins:C:3	0.0010570982398025635	0.001987059528133596	0.00293268474094055	0.017705700516138324
1:Ins:C:4	0.0005994900988840208	0.00010887489075976845	0.0014397613176404212	0.003699033616368463
1:Ins:C:5	0.0008830407524908423	1.192090328289889e-07	0.002906653564426741	0.014745527644166362
1:Ins:T:0	0.010409828789414006	0.006113300946001719	0.1094158841891779	0.06084504750622248
1:Ins:T:1	0.008132536048780682	0.001321286379752359	0.047220417369088434	0.04366227305873214
1:Ins:T:2	0.024317139007742367	0.002592624732561601	0.008447491904052033	0.007583011879470478
1:Ins:T:3	0.004588246488123152	0.005582135235578557	0.02909770013187257	0.014112051364118616
1:Ins:T:4	1.1959841908760742e-05	0.001874106564337403	0.009460198331889694	0.004713423695341041
1:Ins:T:5	0.0008120634741620796	1.192090328289889e-07	0.02391149903658782	0.09668672778720037
2:Del:R:0	0.10158063404063981	0.0007832573462703844	1.1920908232280443e-07	0.03298671641424679
2:Del:R:1	0.2020874267781215	1.192090328289889e-07	1.1920908232280443e-07	1.1920907646716262e-07
2:Del:R:2	0.06361167833227029	9.421548410576747e-05	1.1920908232280443e-07	0.0029151111079308307
2:Del:R:3	0.008664000675388236	0.0004662554104300128	0.0004713005131865421	0.00025327198294204
2:Del:R:4	0.005836056522754881	1.192090328289889e-07	0.00036688153128050494	0.00020713597492989232
2:Del:R:5	0.0085519604100589	0.0007790248352444835	0.025752572528805612	0.014401012252121138
3:Del:R:0	0.001443033549990356	0.005082877744888159	0.010765457082377881	0.021688011829176228
3:Del:R:1	0.0375377448394439	0.00010829629392924595	0.014079785500943732	0.03658282552415877
3:Del:R:2	0.005983183831927604	8.482519257294633e-05	0.00033454663067372117	0.0017945720220531136
3:Del:R:3	0.0037228421576817167	0.0003769698696964003	0.0006582120648883995	0.001488400421593101
3:Del:R:4	0.0001642716075582382	9.455514685757705e-05	0.00044661435722910797	0.0007080726218785888
3:Del:R:5	0.0005271644652330038	7.653284203566193e-06	0.00028123018702545035	0.0002641146259348968
4:Del:R:0	0.0021632651901050148	0.005816695166957153	0.006848676626955718	0.0029287370191425736
4:Del:R:1	0.02385023636258967	0.0016924193193629668	0.0031068669570391916	0.027252860531021005
4:Del:R:2	0.0033046789235254086	7.142840320188439e-05	0.00039867544417809066	0.002124886508035813
4:Del:R:3	0.0020726607860084316	0.0016035365821387936	0.0007513316020756932	0.001364438312548711
4:Del:R:4	1.1920906013990287e-07	1.192090328289889e-07	1.1920908232280443e-07	1.1920907646716262e-07
4:Del:R:5	0.0009214591740069093	2.7663882581986725e-05	8.830063280713443e-05	0.00032259552145974757
5:Del:R:0	0.008906595297873751	0.11709808868221863	0.013669828348946282	0.015591240688333594
5:Del:R:1	0.0019101388415486004	0.006336205913277658	0.0032894286790946616	0.002951940907143905
5:Del:R:2	6.758673355683974e-05	0.0003758329885316115	0.001188292716187913	0.00030874061053729704
5:Del:R:3	1.1920906013990287e-07	1.192090328289889e-07	1.1920908232280443e-07	1.1920907646716262e-07
5:Del:R:4	1.1920906013990287e-07	1.192090328289889e-07	1.1920908232280443e-07	1.1920907646716262e-07
5:Del:R:5	1.1920906013990287e-07	1.192090328289889e-07	0.0003192179827172481	0.0001460975500749927
2:Ins:R:0	3.7054798305083886e-06	0.00043797740478311153	0.04005203435758478	0.025299821727159354
2:Ins:R:1	0.0023044246397645796	0.001052508693265253	0.005172821199705759	0.01570777020298324
2:Ins:R:2	0.0006415663549931578	0.0023790231321834244	0.004057143395819974	0.004634662462276215
2:Ins:R:3	0.0014484887212793322	0.0003486711593164961	0.0012927493137897268	0.001292857432576213
2:Ins:R:4	0.00019519627103582515	2.3477658080876877e-05	0.002078759925469943	0.005973111326650799
2:Ins:R:5	0.0009618699792868351	0.00047720882259922367	0.13698857908248976	1.1920907646716262e-07
3:Ins:R:0	0.002312275324203737	0.0025404604696415136	0.000842829859616024	0.004856882085288702
3:Ins:R:1	0.0001512295653329392	0.00013098361379181603	0.0023693618154040073	0.0034356971810166593
3:Ins:R:2	0.00012642375892624576	1.0051143380663414e-05	0.000274969518845014	0.0017672388218810974
3:Ins:R:3	0.0006722928657357745	0.00013789291766349207	0.001214688150643816	7.217681650605595e-05
3:Ins:R:4	1.1920906013990287e-07	5.6702032543438234e-05	7.721669166215056e-05	0.0005786710632012936
3:Ins:R:5	1.1920906013990287e-07	0.0013674567877251566	0.009095813945200582	1.1920907646716262e-07
4:Ins:R:0	0.00014791563793825356	7.62348494689563e-05	0.026266659990780997	0.0018333238159292324
4:Ins:R:1	0.005705848164645038	8.769487254098803e-05	0.015155875209967674	0.004250056416935567
4:Ins:R:2	0.0006439176827982018	0.0006109249400791018	0.006227373312466507	0.0006225216529660356
4:Ins:R:3	1.1920906013990287e-07	0.0005760514234541273	0.00043243688676623706	0.0007273506948434143
4:Ins:R:4	2.362492984528948e-05	1.192090328289889e-07	0.0007646890536475727	0.0011275698132326675
4:Ins:R:5	0.0003719321539911218	0.0013689566712622018	0.0016007786993299826	0.0001386600266944329
5:Ins:R:0	9.840135771188122e-05	0.003963047755366846	0.05896316289774844	0.001028469515931877
5:Ins:R:1	0.008623139410739186	0.007122839766625913	0.022900152736865062	0.0015603137551139274
5:Ins:R:2	1.1920906013990287e-07	0.0009242504756626086	0.013937590333687489	0.0004342452093376945
5:Ins:R:3	1.1920906013990287e-07	1.192090328289889e-07	0.0024787328946925193	0.00047382173138430796
5:Ins:R:4	1.1920906013990287e-07	1.192090328289889e-07	0.00022409437798543956	3.530749178300112e-05
5:Ins:R:5	6.326977073851688e-05	1.192090328289889e-07	0.005722754194495571	0.00012099938410671804
2:Del:M:1	0.24882719377708856	1.192090328289889e-07	1.1920908232280443e-07	1.1920907646716262e-07
3:Del:M:1	0.0003950986725798843	0.005483490308697712	0.00822859830835773	0.005197111319608002
3:Del:M:2	0.02525981753983391	0.0015346823570712843	0.00020377367339752175	0.0074707695252980485
4:Del:M:1	0.0060479061048122375	0.01754409460900968	0.00441215579071273	0.0009523898207905347
4:Del:M:2	0.01688884838310797	0.011777485072269857	0.004052720272312795	0.013549166740234575
4:Del:M:3	0.03425162506272945	1.192090328289889e-07	0.0003800893769164911	0.0006629050776739934
5:Del:M:1	0.002878514076727156	0.1556250333589761	0.0018327258569479127	0.005123187437104927
5:Del:M:2	1.1920906013990287e-07	0.1979038714477288	1.1920908232280443e-07	1.1920907646716262e-07
5:Del:M:3	0.00232332720091449	0.12454369043151776	1.1920908232280443e-07	1.1920907646716262e-07
5:Del:M:4	0.009089258573419764	0.06720366977047203	1.1920908232280443e-07	1.1920907646716262e-07
5:Del:M:5	1.1920906013990287e-07	0.052747317478233746	0.00041172993282845944	0.0006605685581441643
