## Supplementary material for "Timing the onset of homologous recombination deficiency before breast cancer diagnosis": SupTable15_PerCell_HRDScout_predictions.xlsx

### Sheet: Column Descriptions
column	description
cell_id	Per-cell identifier (e.g. BTH2_sc001)
sample_id	Tumour sample identifier (e.g. BTH2)
cell_lineage	Cell lineage classification: in_tumor_lineage (tumor phylogeny), tumor_adjacent_lineage (early remnant / adjacent; shown in red in Fig. 6), or normal
mutation_count	Number of somatic mutations detected in the cell
HRDscout_probability	HRDscout predicted probability of HRD (0-1)

### Sheet: Per-cell Predictions
cell_id	sample_id	cell_lineage	mutation_count	HRDscout_probability
BTE6_sc001	BTE6	in_tumor_lineage	25	0.15
BTE6_sc002	BTE6	in_tumor_lineage	101	0.25
BTE6_sc003	BTE6	in_tumor_lineage	95	0.45
BTE6_sc004	BTE6	in_tumor_lineage	97	0.07
BTE6_sc005	BTE6	in_tumor_lineage	96	0.22
BTE6_sc006	BTE6	in_tumor_lineage	77	0.18
BTE6_sc007	BTE6	in_tumor_lineage	128	0.35
BTE6_sc009	BTE6	in_tumor_lineage	100	0.13
BTE6_sc010	BTE6	in_tumor_lineage	118	0.23
BTE6_sc011	BTE6	in_tumor_lineage	123	0.25
BTE6_sc014	BTE6	in_tumor_lineage	129	0.23
BTE6_sc015	BTE6	in_tumor_lineage	95	0.2
BTE6_sc016	BTE6	in_tumor_lineage	95	0.19
BTE6_sc017	BTE6	in_tumor_lineage	75	0.15
BTE6_sc018	BTE6	in_tumor_lineage	73	0.3
BTE6_sc019	BTE6	in_tumor_lineage	77	0.27
BTE6_sc020	BTE6	in_tumor_lineage	106	0.08
BTE6_sc022	BTE6	in_tumor_lineage	30	0.08
BTE6_sc023	BTE6	in_tumor_lineage	21	0.03
BTE6_sc024	BTE6	in_tumor_lineage	36	0.06
BTT2_sc201	BTT2	normal	13	0.03
BTT2_sc203	BTT2	normal	19	0.11
BTT2_sc204	BTT2	normal	17	0.09
BTT2_sc205	BTT2	normal	24	0.15
BTT2_sc601	BTT2	in_tumor_lineage	210	0.13
BTT2_sc602	BTT2	in_tumor_lineage	169	0.16
BTT2_sc603	BTT2	in_tumor_lineage	202	0.37
BTT2_sc604	BTT2	in_tumor_lineage	121	0.48
BTT2_sc605	BTT2	in_tumor_lineage	182	0.37
BTT2_sc606	BTT2	in_tumor_lineage	169	0.09
BTT2_sc607	BTT2	in_tumor_lineage	236	0.36
BTT2_sc608	BTT2	in_tumor_lineage	236	0.32
BTT2_sc609	BTT2	in_tumor_lineage	237	0.36
BTT2_sc610	BTT2	in_tumor_lineage	190	0.23
BTT2_sc611	BTT2	in_tumor_lineage	332	0.35
BTT2_sc612	BTT2	in_tumor_lineage	218	0.23
BTT6_sc001	BTT6	in_tumor_lineage	380	0.96
BTT6_sc002	BTT6	in_tumor_lineage	412	0.99
BTT6_sc003	BTT6	in_tumor_lineage	322	0.96
BTT6_sc004	BTT6	in_tumor_lineage	358	0.99
BTT6_sc005	BTT6	in_tumor_lineage	86	0.82
BTT6_sc006	BTT6	in_tumor_lineage	223	0.91
BTT6_sc007	BTT6	in_tumor_lineage	278	0.95
BTT6_sc008	BTT6	in_tumor_lineage	192	0.98
BTT6_sc009	BTT6	in_tumor_lineage	243	0.93
BTT6_sc010	BTT6	in_tumor_lineage	353	0.93
BTT6_sc011	BTT6	in_tumor_lineage	396	0.98
BTT6_sc012	BTT6	in_tumor_lineage	366	0.91
BTT6_sc013	BTT6	in_tumor_lineage	406	0.98
BTT6_sc014	BTT6	in_tumor_lineage	159	0.8
BTT6_sc015	BTT6	in_tumor_lineage	425	0.94
BTT6_sc016	BTT6	in_tumor_lineage	351	0.86
BTT6_sc017	BTT6	in_tumor_lineage	335	0.94
BTT6_sc018	BTT6	in_tumor_lineage	332	0.97
BTT6_sc019	BTT6	in_tumor_lineage	328	1
BTT6_sc020	BTT6	in_tumor_lineage	214	0.94
BTT6_sc021	BTT6	in_tumor_lineage	304	0.96
BTT6_sc022	BTT6	in_tumor_lineage	378	0.94
BTT6_sc023	BTT6	in_tumor_lineage	323	0.95
BTT6_sc024	BTT6	in_tumor_lineage	268	0.94
BTT6_sc025	BTT6	in_tumor_lineage	326	0.99
BTT6_sc026	BTT6	in_tumor_lineage	351	0.83
BTT6_sc027	BTT6	in_tumor_lineage	337	0.95
BTT6_sc028	BTT6	in_tumor_lineage	300	0.94
BTT6_sc029	BTT6	in_tumor_lineage	343	0.99
BTT6_sc030	BTT6	in_tumor_lineage	271	0.97
BTT6_sc031	BTT6	in_tumor_lineage	398	0.91
BTT6_sc032	BTT6	in_tumor_lineage	339	0.98
BTT6_sc033	BTT6	in_tumor_lineage	261	0.88
BTT6_sc034	BTT6	in_tumor_lineage	294	0.91
BTT6_sc035	BTT6	in_tumor_lineage	352	0.98
BTT6_sc036	BTT6	in_tumor_lineage	252	0.98
BTT6_sc037	BTT6	in_tumor_lineage	322	0.95
BTT6_sc038	BTT6	in_tumor_lineage	244	0.96
BTT6_sc039	BTT6	in_tumor_lineage	317	0.95
BTT6_sc040	BTT6	in_tumor_lineage	555	0.95
BTT6_sc041	BTT6	in_tumor_lineage	287	0.98
BTT6_sc201	BTT6	normal	47	0.1
BTT6_sc202	BTT6	normal	28	0.09
BTT6_sc203	BTT6	normal	83	0.11
BTT6_sc204	BTT6	normal	36	0.24
BTT6_sc205	BTT6	normal	77	0.34
BTT6_sc206	BTT6	in_tumor_lineage	394	0.99
BTT6_sc207	BTT6	normal	58	0.11
BTT7_sc001	BTT7	in_tumor_lineage	529	0.99
BTT7_sc002	BTT7	in_tumor_lineage	429	0.98
BTT7_sc003	BTT7	in_tumor_lineage	564	0.96
BTT7_sc004	BTT7	in_tumor_lineage	556	0.99
BTT7_sc005	BTT7	in_tumor_lineage	308	0.99
BTT7_sc006	BTT7	in_tumor_lineage	418	0.95
BTT7_sc007	BTT7	in_tumor_lineage	340	1
BTT7_sc008	BTT7	in_tumor_lineage	290	0.92
BTT7_sc009	BTT7	in_tumor_lineage	324	0.96
BTT7_sc010	BTT7	in_tumor_lineage	370	0.98
BTT7_sc011	BTT7	normal	77	0.07
BTT7_sc012	BTT7	in_tumor_lineage	309	0.81
BTT7_sc013	BTT7	in_tumor_lineage	544	0.99
BTT7_sc014	BTT7	in_tumor_lineage	312	0.91
BTT7_sc015	BTT7	in_tumor_lineage	389	0.94
BTT7_sc016	BTT7	in_tumor_lineage	376	0.88
BTT7_sc017	BTT7	in_tumor_lineage	345	0.95
BTT7_sc018	BTT7	in_tumor_lineage	248	0.89
BTT7_sc019	BTT7	in_tumor_lineage	274	0.94
BTT7_sc020	BTT7	normal	36	0.09
BTT7_sc021	BTT7	in_tumor_lineage	327	0.94
BTT7_sc022	BTT7	in_tumor_lineage	126	0.9
BTT7_sc023	BTT7	in_tumor_lineage	424	0.86
BTT7_sc024	BTT7	in_tumor_lineage	464	0.98
BTT7_sc026	BTT7	in_tumor_lineage	343	0.97
BTT7_sc027	BTT7	in_tumor_lineage	334	0.97
BTT7_sc028	BTT7	in_tumor_lineage	283	0.88
BTT7_sc029	BTT7	in_tumor_lineage	385	0.9
BTT7_sc030	BTT7	in_tumor_lineage	405	0.98
BTT7_sc031	BTT7	in_tumor_lineage	235	0.96
BTT7_sc032	BTT7	in_tumor_lineage	331	0.87
BTT7_sc033	BTT7	in_tumor_lineage	310	0.92
BTT7_sc034	BTT7	in_tumor_lineage	442	0.96
BTT7_sc035	BTT7	in_tumor_lineage	308	0.89
BTT7_sc036	BTT7	in_tumor_lineage	387	0.96
BTT7_sc037	BTT7	in_tumor_lineage	420	0.96
BTT7_sc038	BTT7	in_tumor_lineage	494	0.89
BTT7_sc039	BTT7	in_tumor_lineage	347	0.98
BTT7_sc040	BTT7	in_tumor_lineage	480	0.98
BTT7_sc041	BTT7	in_tumor_lineage	417	0.96
BTT7_sc046	BTT7	in_tumor_lineage	377	0.95
BTT7_sc047	BTT7	in_tumor_lineage	248	0.84
BTT7_sc048	BTT7	in_tumor_lineage	322	0.99
BTT7_sc049	BTT7	in_tumor_lineage	393	0.97
BTT7_sc050	BTT7	in_tumor_lineage	369	0.93
BTT7_sc051	BTT7	in_tumor_lineage	372	0.84
BTT7_sc052	BTT7	in_tumor_lineage	439	0.98
BTT7_sc053	BTT7	in_tumor_lineage	340	0.98
BTT7_sc054	BTT7	in_tumor_lineage	326	0.92
BTT7_sc056	BTT7	in_tumor_lineage	422	0.94
BTT7_sc057	BTT7	in_tumor_lineage	412	0.91
BTT7_sc058	BTT7	in_tumor_lineage	361	0.98
BTT7_sc059	BTT7	in_tumor_lineage	384	0.89
BTT7_sc060	BTT7	in_tumor_lineage	364	0.9
BTT7_sc061	BTT7	in_tumor_lineage	285	0.94
BTT7_sc062	BTT7	in_tumor_lineage	277	0.98
BTT7_sc063	BTT7	in_tumor_lineage	360	0.91
BTT7_sc064	BTT7	in_tumor_lineage	561	0.98
BTT7_sc065	BTT7	in_tumor_lineage	361	0.95
BTT7_sc066	BTT7	in_tumor_lineage	500	0.95
BTT7_sc201	BTT7	normal	104	0.25
BTT7_sc202	BTT7	normal	34	0.15
BTT7_sc203	BTT7	normal	41	0.1
BTT7_sc204	BTT7	normal	42	0.2
BTT7_sc205	BTT7	normal	16	0.03
BTT7_sc206	BTT7	normal	37	0.07
BTT5_sc001	BTT5	normal	26	0.24
BTT5_sc002	BTT5	normal	15	0.16
BTT5_sc004	BTT5	normal	28	0.06
BTT5_sc005	BTT5	normal	16	0.02
BTT5_sc006	BTT5	normal	18	0.13
BTT5_sc008	BTT5	in_tumor_lineage	52	0.74
BTT5_sc011	BTT5	normal	12	0.01
BTT5_sc013	BTT5	normal	32	0.06
BTT5_sc016	BTT5	normal	11	0.1
BTT5_sc017	BTT5	normal	19	0.27
BTT5_sc018	BTT5	normal	25	0.03
BTT5_sc019	BTT5	normal	15	0.04
BTT5_sc020	BTT5	normal	14	0.01
BTT5_sc021	BTT5	in_tumor_lineage	52	0.89
BTT5_sc023	BTT5	tumor_adjacent_lineage	65	0.72
BTT5_sc024	BTT5	in_tumor_lineage	47	0.81
BTT5_sc025	BTT5	in_tumor_lineage	65	0.51
BTT5_sc026	BTT5	normal	33	0.33
BTT5_sc028	BTT5	in_tumor_lineage	82	0.92
BTT5_sc029	BTT5	normal	18	0.04
BTT5_sc030	BTT5	normal	45	0.25
BTT5_sc031	BTT5	in_tumor_lineage	71	0.9
BTT5_sc032	BTT5	in_tumor_lineage	45	0.71
BTT5_sc033	BTT5	in_tumor_lineage	32	0.56
BTT5_sc034	BTT5	in_tumor_lineage	51	0.79
BTT5_sc035	BTT5	in_tumor_lineage	47	0.69
BTT5_sc036	BTT5	normal	21	0.17
BTT5_sc037	BTT5	normal	7	0.02
BTT5_sc038	BTT5	normal	22	0.12
BTT5_sc040	BTT5	in_tumor_lineage	63	0.84
BTT5_sc041	BTT5	in_tumor_lineage	59	0.69
BTT5_sc043	BTT5	normal	19	0.1
BTT5_sc044	BTT5	in_tumor_lineage	15	0.05
BTT5_sc045	BTT5	normal	19	0.03
BTT5_sc046	BTT5	normal	26	0.03
BTT5_sc047	BTT5	normal	28	0.11
BTT5_sc048	BTT5	normal	24	0.02
BTT5_sc049	BTT5	normal	14	0.18
BTT5_sc050	BTT5	normal	16	0.04
BTT5_sc051	BTT5	in_tumor_lineage	76	0.85
BTT5_sc054	BTT5	in_tumor_lineage	54	0.89
BTT5_sc201	BTT5	in_tumor_lineage	60	0.77
BTT5_sc202	BTT5	in_tumor_lineage	76	0.8
BTT5_sc203	BTT5	in_tumor_lineage	62	0.79
BTT5_sc204	BTT5	tumor_adjacent_lineage	42	0.64
BTT5_sc205	BTT5	in_tumor_lineage	58	0.79
BTT5_sc206	BTT5	in_tumor_lineage	38	0.87
BTT3_sc202	BTT3	normal	29	0.13
BTT3_sc203	BTT3	normal	11	0.03
BTT3_sc204	BTT3	normal	15	0
BTT3_sc205	BTT3	normal	61	0.1
BTT3_sc206	BTT3	normal	46	0.22
BTT3_sc337	BTT3	in_tumor_lineage	191	0.93
BTT3_sc338	BTT3	in_tumor_lineage	195	0.84
BTT3_sc339	BTT3	in_tumor_lineage	147	0.89
BTT3_sc340	BTT3	in_tumor_lineage	270	0.8
BTT3_sc341	BTT3	in_tumor_lineage	237	0.87
BTT3_sc342	BTT3	in_tumor_lineage	153	0.89
BTT3_sc343	BTT3	in_tumor_lineage	263	0.84
BTT3_sc344	BTT3	in_tumor_lineage	245	0.85
BTT3_sc345	BTT3	normal	69	0.48
BTT3_sc346	BTT3	in_tumor_lineage	175	0.81
BTT3_sc347	BTT3	in_tumor_lineage	201	0.84
BTT3_sc348	BTT3	in_tumor_lineage	228	0.84
BTT3_sc349	BTT3	in_tumor_lineage	245	0.73
BTT3_sc350	BTT3	in_tumor_lineage	182	0.86
BTT3_sc351	BTT3	in_tumor_lineage	123	0.84
BTT3_sc352	BTT3	in_tumor_lineage	217	0.85
BTT3_sc353	BTT3	in_tumor_lineage	183	0.79
BTT3_sc354	BTT3	in_tumor_lineage	232	0.73
BTT3_sc355	BTT3	in_tumor_lineage	169	0.81
BTT3_sc356	BTT3	in_tumor_lineage	231	0.87
BTT3_sc357	BTT3	in_tumor_lineage	137	0.63
BTT3_sc358	BTT3	in_tumor_lineage	122	0.77
BTT3_sc359	BTT3	in_tumor_lineage	113	0.95
BTT3_sc360	BTT3	in_tumor_lineage	129	0.87
BTT3_sc361	BTT3	in_tumor_lineage	186	0.95
BTT3_sc363	BTT3	in_tumor_lineage	135	0.9
BTT3_sc364	BTT3	in_tumor_lineage	127	0.77
BTT3_sc365	BTT3	in_tumor_lineage	205	0.72
BTT3_sc366	BTT3	in_tumor_lineage	186	0.76
BTT3_sc367	BTT3	in_tumor_lineage	198	0.81
BTT3_sc369	BTT3	in_tumor_lineage	109	0.84
BTT3_sc370	BTT3	normal	123	0.46
BTT3_sc371	BTT3	in_tumor_lineage	173	0.8
BTT3_sc372	BTT3	in_tumor_lineage	229	0.81
BTT3_sc373	BTT3	in_tumor_lineage	226	0.73
BTT3_sc374	BTT3	in_tumor_lineage	308	0.8
BTT3_sc375	BTT3	in_tumor_lineage	156	0.79
BTT3_sc376	BTT3	in_tumor_lineage	208	0.91
BTT3_sc377	BTT3	in_tumor_lineage	252	0.69
BTT3_sc378	BTT3	in_tumor_lineage	227	0.81
BTT3_sc379	BTT3	in_tumor_lineage	104	0.97
BTT3_sc380	BTT3	in_tumor_lineage	187	0.88
BTT3_sc381	BTT3	in_tumor_lineage	207	0.86
BTT3_sc382	BTT3	in_tumor_lineage	230	0.85
BTT3_sc383	BTT3	in_tumor_lineage	175	0.84
BTT3_sc384	BTT3	in_tumor_lineage	216	0.84
BTT3_sc385	BTT3	in_tumor_lineage	224	0.76
BTT3_sc386	BTT3	in_tumor_lineage	193	0.85
BTT3_sc387	BTT3	in_tumor_lineage	183	0.75
BTT3_sc388	BTT3	in_tumor_lineage	193	0.8
BTT3_sc389	BTT3	in_tumor_lineage	237	0.8
BTT3_sc390	BTT3	in_tumor_lineage	227	0.73
BTH4_sc001	BTH4	normal	86	0.44
BTH4_sc002	BTH4	in_tumor_lineage	935	0.47
BTH4_sc003	BTH4	in_tumor_lineage	754	0.55
BTH4_sc004	BTH4	in_tumor_lineage	876	0.33
BTH4_sc005	BTH4	normal	143	0.25
BTH4_sc006	BTH4	in_tumor_lineage	717	0.56
BTH4_sc007	BTH4	in_tumor_lineage	863	0.67
BTH4_sc008	BTH4	in_tumor_lineage	909	0.43
BTH4_sc009	BTH4	in_tumor_lineage	1177	0.63
BTH4_sc010	BTH4	in_tumor_lineage	756	0.57
BTH4_sc011	BTH4	in_tumor_lineage	718	0.6
BTH4_sc012	BTH4	normal	61	0.04
BTH4_sc013	BTH4	in_tumor_lineage	893	0.86
BTH4_sc014	BTH4	in_tumor_lineage	652	0.62
BTH4_sc015	BTH4	in_tumor_lineage	570	0.6
BTH4_sc016	BTH4	in_tumor_lineage	930	0.65
BTH4_sc019	BTH4	in_tumor_lineage	324	0.32
BTH4_sc020	BTH4	in_tumor_lineage	774	0.37
BTH4_sc021	BTH4	in_tumor_lineage	784	0.45
BTH4_sc022	BTH4	in_tumor_lineage	729	0.58
BTH4_sc023	BTH4	in_tumor_lineage	768	0.49
BTH4_sc024	BTH4	in_tumor_lineage	760	0.53
BTH4_sc025	BTH4	in_tumor_lineage	318	0.39
BTH4_sc026	BTH4	in_tumor_lineage	566	0.4
BTH4_sc027	BTH4	in_tumor_lineage	345	0.54
BTH4_sc028	BTH4	normal	26	0.02
BTH4_sc029	BTH4	in_tumor_lineage	493	0.43
BTH4_sc030	BTH4	in_tumor_lineage	420	0.32
BTH4_sc031	BTH4	in_tumor_lineage	542	0.8
BTH4_sc032	BTH4	in_tumor_lineage	580	0.55
BTH4_sc033	BTH4	in_tumor_lineage	302	0.19
BTH4_sc034	BTH4	in_tumor_lineage	466	0.4
BTH4_sc035	BTH4	in_tumor_lineage	547	0.53
BTH4_sc038	BTH4	in_tumor_lineage	407	0.47
BTH4_sc039	BTH4	in_tumor_lineage	405	0.54
BTH4_sc041	BTH4	in_tumor_lineage	339	0.53
BTH4_sc042	BTH4	in_tumor_lineage	591	0.49
BTH4_sc043	BTH4	in_tumor_lineage	478	0.72
BTH4_sc044	BTH4	in_tumor_lineage	527	0.32
BTH4_sc045	BTH4	in_tumor_lineage	382	0.41
BTH4_sc047	BTH4	in_tumor_lineage	399	0.5
BTH4_sc048	BTH4	in_tumor_lineage	630	0.53
BTH4_sc049	BTH4	in_tumor_lineage	1137	0.63
BTH4_sc051	BTH4	in_tumor_lineage	1205	0.55
BTH4_sc053	BTH4	in_tumor_lineage	1129	0.43
BTH4_sc054	BTH4	normal	71	0.23
BTH4_sc055	BTH4	in_tumor_lineage	989	0.5
BTH4_sc056	BTH4	in_tumor_lineage	1253	0.65
BTH4_sc057	BTH4	normal	67	0.14
BTH4_sc058	BTH4	normal	144	0.17
BTH4_sc059	BTH4	in_tumor_lineage	1092	0.48
BTH4_sc061	BTH4	in_tumor_lineage	1335	0.68
BTH4_sc062	BTH4	in_tumor_lineage	1220	0.74
BTH4_sc063	BTH4	in_tumor_lineage	1657	0.43
BTH4_sc064	BTH4	in_tumor_lineage	773	0.44
BTH4_sc065	BTH4	in_tumor_lineage	1223	0.69
BTH4_sc066	BTH4	in_tumor_lineage	919	0.46
BTH4_sc202	BTH4	normal	51	0.31
BTH4_sc204	BTH4	normal	22	0.04
BTH4_sc205	BTH4	normal	85	0.04
BTH4_sc206	BTH4	normal	30	0.06
BTH3_sc001	BTH3	in_tumor_lineage	100	0.28
BTH3_sc002	BTH3	in_tumor_lineage	84	0.19
BTH3_sc003	BTH3	in_tumor_lineage	75	0.11
BTH3_sc006	BTH3	in_tumor_lineage	103	0.05
BTH3_sc007	BTH3	normal	86	0.07
BTH3_sc008	BTH3	in_tumor_lineage	77	0.15
BTH3_sc009	BTH3	normal	60	0.18
BTH3_sc011	BTH3	normal	57	0.29
BTH3_sc013	BTH3	in_tumor_lineage	95	0.11
BTH3_sc014	BTH3	in_tumor_lineage	138	0.12
BTH3_sc015	BTH3	in_tumor_lineage	98	0.13
BTH3_sc017	BTH3	in_tumor_lineage	127	0.15
BTH3_sc018	BTH3	in_tumor_lineage	131	0.13
BTH3_sc019	BTH3	in_tumor_lineage	73	0.11
BTH3_sc020	BTH3	in_tumor_lineage	85	0.28
BTH3_sc021	BTH3	in_tumor_lineage	98	0.2
BTH3_sc022	BTH3	in_tumor_lineage	114	0.34
BTH3_sc023	BTH3	in_tumor_lineage	49	0.16
BTE7_sc301	BTE7	in_tumor_lineage	34	0.18
BTE7_sc304	BTE7	normal	69	0.26
BTE7_sc305	BTE7	in_tumor_lineage	15	0.05
BTE7_sc306	BTE7	in_tumor_lineage	43	0.61
BTE7_sc307	BTE7	in_tumor_lineage	12	0.04
BTE7_sc308	BTE7	normal	96	0.2
BTE7_sc312	BTE7	in_tumor_lineage	18	0.06
BTE7_sc313	BTE7	in_tumor_lineage	20	0.27
BTE7_sc314	BTE7	in_tumor_lineage	18	0.15
BTE7_sc315	BTE7	in_tumor_lineage	42	0.37
BTE7_sc316	BTE7	normal	88	0.15
BTE7_sc317	BTE7	in_tumor_lineage	18	0.12
BTE7_sc318	BTE7	normal	75	0.39
BTE7_sc320	BTE7	in_tumor_lineage	21	0.19
BTE7_sc321	BTE7	normal	45	0.08
BTE7_sc322	BTE7	in_tumor_lineage	24	0.22
BTE7_sc323	BTE7	in_tumor_lineage	17	0.11
BTE7_sc324	BTE7	in_tumor_lineage	18	0.04
BTH2_sc001	BTH2	in_tumor_lineage	171	0.93
BTH2_sc002	BTH2	in_tumor_lineage	411	0.98
BTH2_sc003	BTH2	in_tumor_lineage	609	0.94
BTH2_sc005	BTH2	in_tumor_lineage	346	0.95
BTH2_sc006	BTH2	tumor_adjacent_lineage	515	0.98
BTH2_sc007	BTH2	tumor_adjacent_lineage	330	0.92
BTH2_sc008	BTH2	in_tumor_lineage	416	1
BTH2_sc009	BTH2	in_tumor_lineage	406	0.99
BTH2_sc010	BTH2	in_tumor_lineage	340	0.98
BTH2_sc011	BTH2	tumor_adjacent_lineage	249	0.85
BTH2_sc012	BTH2	tumor_adjacent_lineage	406	1
BTH2_sc201	BTH2	in_tumor_lineage	251	0.94
BTH2_sc202	BTH2	normal	70	0.12
BTH2_sc203	BTH2	in_tumor_lineage	189	0.95
BTH2_sc204	BTH2	normal	100	0.22
BTH2_sc205	BTH2	in_tumor_lineage	127	0.93
BTH2_sc206	BTH2	normal	98	0.36
BTH2_sc207	BTH2	normal	58	0.28
BTH2_sc208	BTH2	in_tumor_lineage	186	0.91
BTH2_sc209	BTH2	in_tumor_lineage	172	0.93
BTH2_sc210	BTH2	normal	132	0.17
BTH2_sc211	BTH2	normal	78	0.27
BTH2_sc212	BTH2	normal	92	0.26
BTE2_sc002	BTE2	in_tumor_lineage	47	0.25
BTE2_sc009	BTE2	normal	19	0.08
BTE2_sc010	BTE2	normal	18	0.16
BTE2_sc011	BTE2	normal	18	0.33
BTE2_sc012	BTE2	normal	43	0.22
BTE2_sc013	BTE2	normal	21	0.28
BTE2_sc014	BTE2	normal	20	0.16
BTE2_sc015	BTE2	normal	17	0.06
BTE2_sc017	BTE2	normal	30	0.55
BTE2_sc018	BTE2	normal	31	0.17
BTE2_sc019	BTE2	in_tumor_lineage	24	0.08
BTE2_sc020	BTE2	normal	11	0
BTE2_sc021	BTE2	normal	8	0.06
BTE2_sc022	BTE2	normal	12	0.02
BTE2_sc023	BTE2	in_tumor_lineage	34	0.11
BTE2_sc024	BTE2	normal	21	0.05
BTE2_sc025	BTE2	normal	25	0.09
BTE2_sc027	BTE2	normal	10	0.18
BTE2_sc107	BTE2	normal	45	0.54
BTE2_sc108	BTE2	in_tumor_lineage	87	0.1
BTE2_sc111	BTE2	in_tumor_lineage	84	0.12
BTH1_sc301	BTH1	in_tumor_lineage	185	0.33
BTH1_sc303	BTH1	in_tumor_lineage	143	0.34
BTH1_sc304	BTH1	in_tumor_lineage	275	0.38
BTH1_sc305	BTH1	in_tumor_lineage	126	0.13
BTH1_sc306	BTH1	in_tumor_lineage	251	0.36
BTH1_sc307	BTH1	in_tumor_lineage	178	0.29
BTH1_sc308	BTH1	in_tumor_lineage	172	0.46
BTH1_sc309	BTH1	in_tumor_lineage	165	0.43
BTH1_sc310	BTH1	in_tumor_lineage	177	0.04
BTH1_sc311	BTH1	in_tumor_lineage	106	0.5
BTH1_sc312	BTH1	in_tumor_lineage	284	0.44
BTH1_sc313	BTH1	in_tumor_lineage	271	0.43
BTH1_sc314	BTH1	in_tumor_lineage	156	0.33
BTH1_sc315	BTH1	in_tumor_lineage	146	0.62
BTH1_sc316	BTH1	in_tumor_lineage	191	0.4
BTH1_sc317	BTH1	in_tumor_lineage	132	0.52
BTH1_sc318	BTH1	in_tumor_lineage	159	0.41
BTH1_sc319	BTH1	in_tumor_lineage	140	0.17
BTH1_sc320	BTH1	in_tumor_lineage	143	0.38
BTH1_sc321	BTH1	tumor_adjacent_lineage	195	0.64
BTH1_sc322	BTH1	normal	62	0.23
BTH1_sc323	BTH1	in_tumor_lineage	180	0.32
BTH1_sc324	BTH1	in_tumor_lineage	155	0.4
BTH5_sc002	BTH5	in_tumor_lineage	274	0.27
BTH5_sc004	BTH5	in_tumor_lineage	282	0.18
BTH5_sc005	BTH5	in_tumor_lineage	250	0.24
BTH5_sc006	BTH5	normal	345	0.28
BTH5_sc011	BTH5	normal	285	0.12
BTH5_sc012	BTH5	in_tumor_lineage	360	0.45
BTH5_sc015	BTH5	in_tumor_lineage	334	0.15
BTH5_sc016	BTH5	in_tumor_lineage	304	0.12
BTH5_sc018	BTH5	in_tumor_lineage	311	0.22
BTH5_sc020	BTH5	normal	159	0.22
BTH5_sc021	BTH5	in_tumor_lineage	351	0.27
BTH5_sc024	BTH5	in_tumor_lineage	344	0.24
BTH7_sc003	BTH7	in_tumor_lineage	167	0.24
BTH7_sc004	BTH7	in_tumor_lineage	170	0.06
BTH7_sc005	BTH7	in_tumor_lineage	81	0.33
BTH7_sc009	BTH7	normal	147	0.25
BTH7_sc010	BTH7	in_tumor_lineage	144	0.26
BTH7_sc012	BTH7	normal	29	0.19
BTH7_sc013	BTH7	in_tumor_lineage	181	0.07
BTH7_sc016	BTH7	in_tumor_lineage	110	0.43
BTH7_sc017	BTH7	in_tumor_lineage	109	0.13
BTH7_sc018	BTH7	in_tumor_lineage	84	0.33
BTH7_sc019	BTH7	in_tumor_lineage	134	0.36
BTH7_sc021	BTH7	in_tumor_lineage	88	0.28
BTH7_sc022	BTH7	normal	50	0.32
BTH7_sc024	BTH7	in_tumor_lineage	103	0.26
BTE4_sc001	BTE4	in_tumor_lineage	506	0.44
BTE4_sc002	BTE4	in_tumor_lineage	484	0.38
BTE4_sc003	BTE4	in_tumor_lineage	203	0.22
BTE4_sc004	BTE4	in_tumor_lineage	386	0.17
BTE4_sc006	BTE4	in_tumor_lineage	450	0.21
BTE4_sc009	BTE4	in_tumor_lineage	405	0.15
BTE4_sc010	BTE4	in_tumor_lineage	530	0.31
BTE4_sc011	BTE4	in_tumor_lineage	332	0.22
BTE4_sc012	BTE4	in_tumor_lineage	388	0.29
BTE4_sc013	BTE4	in_tumor_lineage	425	0.21
BTE4_sc014	BTE4	in_tumor_lineage	326	0.34
BTE4_sc015	BTE4	in_tumor_lineage	396	0.27
BTE4_sc016	BTE4	in_tumor_lineage	385	0.18
BTE4_sc018	BTE4	in_tumor_lineage	472	0.4
BTE4_sc019	BTE4	in_tumor_lineage	438	0.36
BTE4_sc020	BTE4	in_tumor_lineage	458	0.43
BTE4_sc021	BTE4	in_tumor_lineage	463	0.1
BTE4_sc022	BTE4	in_tumor_lineage	417	0.24
BTE4_sc023	BTE4	in_tumor_lineage	339	0.12
BTE4_sc024	BTE4	in_tumor_lineage	389	0.19
BTE4_sc025	BTE4	in_tumor_lineage	282	0.09
BTE4_sc027	BTE4	in_tumor_lineage	498	0.3
BTE4_sc029	BTE4	in_tumor_lineage	282	0.28
BTE4_sc030	BTE4	in_tumor_lineage	525	0.34
BTE4_sc031	BTE4	in_tumor_lineage	481	0.18
BTE4_sc034	BTE4	in_tumor_lineage	276	0.04
BTE4_sc035	BTE4	in_tumor_lineage	504	0.28
BTE4_sc037	BTE4	in_tumor_lineage	511	0.26
BTE4_sc043	BTE4	in_tumor_lineage	413	0.21
BTE4_sc044	BTE4	in_tumor_lineage	468	0.14
BTE4_sc045	BTE4	in_tumor_lineage	152	0.3
BTE4_sc046	BTE4	in_tumor_lineage	423	0.24
BTE4_sc047	BTE4	in_tumor_lineage	514	0.15
BTE4_sc050	BTE4	in_tumor_lineage	464	0.08
BTE4_sc051	BTE4	in_tumor_lineage	487	0.14
BTE4_sc052	BTE4	in_tumor_lineage	306	0.29
BTE4_sc054	BTE4	in_tumor_lineage	533	0.18
BTE4_sc055	BTE4	in_tumor_lineage	429	0.28
BTE4_sc058	BTE4	in_tumor_lineage	407	0.24
BTE4_sc059	BTE4	in_tumor_lineage	321	0.15
BTE4_sc061	BTE4	in_tumor_lineage	493	0.18
BTE4_sc062	BTE4	in_tumor_lineage	770	0.27
BTE4_sc063	BTE4	in_tumor_lineage	579	0.13
BTE4_sc064	BTE4	in_tumor_lineage	495	0.33
BTE4_sc065	BTE4	in_tumor_lineage	418	0.2
BTE4_sc066	BTE4	in_tumor_lineage	507	0.19
BTE4_sc201	BTE4	normal	50	0.34
BTE4_sc203	BTE4	normal	115	0.28
BTE4_sc205	BTE4	normal	55	0.5
BTE1_sc001	BTE1	in_tumor_lineage	161	0.1
BTE1_sc002	BTE1	in_tumor_lineage	308	0.19
BTE1_sc004	BTE1	in_tumor_lineage	82	0.11
BTE1_sc005	BTE1	in_tumor_lineage	171	0.07
BTE1_sc008	BTE1	in_tumor_lineage	207	0.03
BTE1_sc009	BTE1	in_tumor_lineage	130	0.02
BTE1_sc010	BTE1	in_tumor_lineage	236	0.15
BTE1_sc011	BTE1	normal	60	0.35
BTE1_sc012	BTE1	in_tumor_lineage	243	0.18
BTE1_sc013	BTE1	normal	68	0.49
BTE1_sc014	BTE1	in_tumor_lineage	193	0.07
BTE1_sc015	BTE1	in_tumor_lineage	180	0.07
BTE1_sc016	BTE1	in_tumor_lineage	109	0.1
BTE1_sc017	BTE1	in_tumor_lineage	176	0.23
BTE1_sc018	BTE1	in_tumor_lineage	210	0.1
BTE1_sc020	BTE1	in_tumor_lineage	126	0.09
BTE1_sc021	BTE1	in_tumor_lineage	134	0.09
BTE1_sc022	BTE1	in_tumor_lineage	154	0.13
BTE1_sc023	BTE1	in_tumor_lineage	116	0.28
BTE1_sc024	BTE1	in_tumor_lineage	115	0.13
BTE5_sc001	BTE5	in_tumor_lineage	146	0.2
BTE5_sc003	BTE5	in_tumor_lineage	164	0.28
BTE5_sc004	BTE5	in_tumor_lineage	178	0.11
BTE5_sc005	BTE5	in_tumor_lineage	168	0.3
BTE5_sc007	BTE5	in_tumor_lineage	197	0.24
BTE5_sc008	BTE5	in_tumor_lineage	282	0.46
BTE5_sc009	BTE5	in_tumor_lineage	150	0.46
BTE5_sc010	BTE5	in_tumor_lineage	180	0.44
BTE5_sc011	BTE5	in_tumor_lineage	136	0.4
BTE5_sc012	BTE5	in_tumor_lineage	152	0.08
BTE5_sc014	BTE5	in_tumor_lineage	156	0.2
BTE5_sc015	BTE5	in_tumor_lineage	86	0.13
BTE5_sc016	BTE5	in_tumor_lineage	46	0.34
BTE5_sc017	BTE5	in_tumor_lineage	154	0.41
BTE5_sc020	BTE5	in_tumor_lineage	83	0.06
BTE5_sc021	BTE5	in_tumor_lineage	106	0.39
BTE5_sc023	BTE5	in_tumor_lineage	124	0.21
BTH6_sc001	BTH6	in_tumor_lineage	584	0.09
BTH6_sc002	BTH6	in_tumor_lineage	388	0.13
BTH6_sc003	BTH6	in_tumor_lineage	694	0.22
BTH6_sc004	BTH6	in_tumor_lineage	628	0.08
BTH6_sc005	BTH6	in_tumor_lineage	722	0.18
BTH6_sc006	BTH6	in_tumor_lineage	339	0.11
BTH6_sc007	BTH6	in_tumor_lineage	215	0.15
BTH6_sc008	BTH6	in_tumor_lineage	526	0.22
BTH6_sc009	BTH6	in_tumor_lineage	519	0.16
BTH6_sc010	BTH6	in_tumor_lineage	421	0.09
BTH6_sc011	BTH6	in_tumor_lineage	108	0.01
BTH6_sc012	BTH6	in_tumor_lineage	59	0.07
BTH6_sc013	BTH6	in_tumor_lineage	706	0.13
BTH6_sc014	BTH6	in_tumor_lineage	560	0.17
BTH6_sc015	BTH6	in_tumor_lineage	557	0.16
BTH6_sc016	BTH6	in_tumor_lineage	968	0.16
BTH6_sc017	BTH6	in_tumor_lineage	561	0.15
BTH6_sc019	BTH6	in_tumor_lineage	741	0.14
BTH6_sc020	BTH6	in_tumor_lineage	452	0.12
BTH6_sc022	BTH6	in_tumor_lineage	710	0.06
BTH6_sc023	BTH6	in_tumor_lineage	808	0.21
BTH6_sc024	BTH6	in_tumor_lineage	672	0.25
BTE3_sc010	BTE3	in_tumor_lineage	103	0.38
BTE3_sc011	BTE3	in_tumor_lineage	175	0.35
BTE3_sc012	BTE3	in_tumor_lineage	88	0.57
BTE3_sc013	BTE3	normal	67	0.23
BTE3_sc014	BTE3	in_tumor_lineage	113	0.21
BTE3_sc015	BTE3	in_tumor_lineage	187	0.26
BTE3_sc016	BTE3	in_tumor_lineage	116	0.14
BTE3_sc017	BTE3	in_tumor_lineage	110	0.14
BTE3_sc018	BTE3	in_tumor_lineage	142	0.33
BTE3_sc019	BTE3	in_tumor_lineage	110	0.23
BTE3_sc001	BTE3	in_tumor_lineage	112	0.14
BTE3_sc020	BTE3	in_tumor_lineage	129	0.21
BTE3_sc021	BTE3	in_tumor_lineage	199	0.06
BTE3_sc022	BTE3	in_tumor_lineage	151	0.18
BTE3_sc023	BTE3	normal	130	0.63
BTE3_sc024	BTE3	in_tumor_lineage	205	0.16
BTE3_sc025	BTE3	normal	226	0.45
BTE3_sc026	BTE3	normal	164	0.51
BTE3_sc027	BTE3	in_tumor_lineage	247	0.32
BTE3_sc028	BTE3	normal	228	0.54
BTE3_sc029	BTE3	in_tumor_lineage	165	0.33
BTE3_sc002	BTE3	in_tumor_lineage	129	0.29
BTE3_sc030	BTE3	in_tumor_lineage	185	0.44
BTE3_sc031	BTE3	normal	109	0.32
BTE3_sc032	BTE3	in_tumor_lineage	151	0.27
BTE3_sc033	BTE3	normal	158	0.36
BTE3_sc034	BTE3	in_tumor_lineage	221	0.29
BTE3_sc035	BTE3	in_tumor_lineage	171	0.33
BTE3_sc036	BTE3	in_tumor_lineage	148	0.5
BTE3_sc037	BTE3	in_tumor_lineage	194	0.27
BTE3_sc038	BTE3	in_tumor_lineage	205	0.2
BTE3_sc039	BTE3	in_tumor_lineage	215	0.16
BTE3_sc003	BTE3	in_tumor_lineage	174	0.45
BTE3_sc040	BTE3	normal	128	0.6
BTE3_sc041	BTE3	in_tumor_lineage	183	0.25
BTE3_sc042	BTE3	in_tumor_lineage	179	0.16
BTE3_sc043	BTE3	in_tumor_lineage	147	0.22
BTE3_sc044	BTE3	in_tumor_lineage	152	0.3
BTE3_sc045	BTE3	in_tumor_lineage	180	0.39
BTE3_sc046	BTE3	in_tumor_lineage	198	0.43
BTE3_sc047	BTE3	in_tumor_lineage	221	0.35
BTE3_sc048	BTE3	in_tumor_lineage	156	0.14
BTE3_sc049	BTE3	normal	39	0.43
BTE3_sc004	BTE3	in_tumor_lineage	78	0.16
BTE3_sc050	BTE3	normal	40	0.06
BTE3_sc051	BTE3	normal	43	0.09
BTE3_sc052	BTE3	normal	37	0.71
BTE3_sc053	BTE3	normal	52	0.31
BTE3_sc054	BTE3	normal	61	0.51
BTE3_sc055	BTE3	normal	109	0.51
BTE3_sc056	BTE3	normal	49	0.37
BTE3_sc057	BTE3	normal	79	0.51
BTE3_sc058	BTE3	normal	65	0.57
BTE3_sc059	BTE3	normal	49	0.35
BTE3_sc005	BTE3	in_tumor_lineage	78	0.31
BTE3_sc060	BTE3	normal	37	0.09
BTE3_sc061	BTE3	normal	51	0.46
BTE3_sc062	BTE3	normal	34	0.39
BTE3_sc063	BTE3	normal	212	0.31
BTE3_sc064	BTE3	normal	42	0.29
BTE3_sc065	BTE3	normal	26	0.17
BTE3_sc066	BTE3	normal	40	0.23
BTE3_sc067	BTE3	normal	45	0.67
BTE3_sc068	BTE3	normal	25	0.04
BTE3_sc069	BTE3	normal	81	0.33
BTE3_sc006	BTE3	in_tumor_lineage	186	0.15
BTE3_sc070	BTE3	normal	52	0.12
BTE3_sc072	BTE3	normal	41	0.09
BTE3_sc073	BTE3	normal	60	0.68
BTE3_sc074	BTE3	normal	70	0.7
BTE3_sc075	BTE3	normal	66	0.3
BTE3_sc076	BTE3	normal	61	0.63
BTE3_sc077	BTE3	normal	35	0.14
BTE3_sc078	BTE3	normal	49	0.66
BTE3_sc079	BTE3	normal	40	0.08
BTE3_sc007	BTE3	in_tumor_lineage	142	0.12
BTE3_sc080	BTE3	normal	33	0.2
BTE3_sc081	BTE3	normal	35	0.1
BTE3_sc082	BTE3	normal	53	0.19
BTE3_sc083	BTE3	normal	83	0.16
BTE3_sc084	BTE3	normal	58	0.18
BTE3_sc008	BTE3	in_tumor_lineage	111	0.26
BTE3_sc009	BTE3	in_tumor_lineage	178	0.34
BTT1_sc001	BTT1	normal	45	0.21
BTT1_sc002	BTT1	normal	67	0.18
BTT1_sc004	BTT1	in_tumor_lineage	585	0.75
BTT1_sc009	BTT1	in_tumor_lineage	873	0.73
BTT1_sc010	BTT1	in_tumor_lineage	678	0.77
BTT1_sc012	BTT1	in_tumor_lineage	391	0.56
BTT1_sc013	BTT1	in_tumor_lineage	340	0.5
BTT1_sc014	BTT1	in_tumor_lineage	616	0.73
BTT1_sc015	BTT1	in_tumor_lineage	645	0.74
BTT1_sc016	BTT1	in_tumor_lineage	542	0.76
BTT1_sc017	BTT1	in_tumor_lineage	659	0.79
BTT1_sc020	BTT1	in_tumor_lineage	303	0.62
BTT1_sc022	BTT1	normal	66	0.29
BTT1_sc023	BTT1	in_tumor_lineage	516	0.77
BTT1_sc025	BTT1	in_tumor_lineage	885	0.73
BTT1_sc026	BTT1	normal	40	0.2
BTT1_sc027	BTT1	in_tumor_lineage	557	0.87
BTT1_sc029	BTT1	in_tumor_lineage	229	0.82
BTT1_sc031	BTT1	normal	72	0.04
BTT1_sc032	BTT1	in_tumor_lineage	457	0.71
BTT1_sc033	BTT1	normal	27	0.17
BTT1_sc034	BTT1	normal	129	0.08
BTT1_sc037	BTT1	normal	25	0.03
BTT1_sc038	BTT1	normal	42	0.01
BTT1_sc050	BTT1	normal	16	0.09
BTT1_sc061	BTT1	normal	20	0.02
BTT1_sc073	BTT1	normal	17	0
BTT1_sc074	BTT1	normal	78	0.06
BTT1_sc086	BTT1	normal	15	0.21
BTT1_sc101	BTT1	in_tumor_lineage	659	0.81
BTT1_sc102	BTT1	in_tumor_lineage	546	0.65
BTT1_sc103	BTT1	in_tumor_lineage	537	0.82
BTT1_sc104	BTT1	in_tumor_lineage	590	0.77
BTT1_sc105	BTT1	in_tumor_lineage	642	0.86
BTT1_sc106	BTT1	in_tumor_lineage	610	0.8
BTT1_sc107	BTT1	in_tumor_lineage	688	0.82
BTT1_sc108	BTT1	in_tumor_lineage	667	0.8
BTT1_sc109	BTT1	in_tumor_lineage	685	0.71
BTT1_sc110	BTT1	in_tumor_lineage	490	0.86
BTT1_sc111	BTT1	in_tumor_lineage	388	0.65
BTT1_sc112	BTT1	in_tumor_lineage	502	0.85
BTT1_sc113	BTT1	in_tumor_lineage	599	0.84
BTT1_sc114	BTT1	in_tumor_lineage	558	0.82
BTT1_sc115	BTT1	normal	39	0.13
BTT1_sc116	BTT1	in_tumor_lineage	769	0.86
BTT1_sc117	BTT1	in_tumor_lineage	576	0.82
BTT1_sc118	BTT1	in_tumor_lineage	620	0.76
BTT1_sc119	BTT1	in_tumor_lineage	620	0.76
BTT1_sc120	BTT1	in_tumor_lineage	649	0.76
BTT1_sc121	BTT1	in_tumor_lineage	412	0.89
BTT1_sc122	BTT1	in_tumor_lineage	555	0.73
BTT1_sc123	BTT1	in_tumor_lineage	410	0.54
BTT1_sc124	BTT1	in_tumor_lineage	435	0.76
BTT1_sc125	BTT1	in_tumor_lineage	599	0.81
BTT1_sc126	BTT1	in_tumor_lineage	544	0.8
BTT1_sc127	BTT1	in_tumor_lineage	480	0.85
BTT1_sc128	BTT1	in_tumor_lineage	530	0.8
BTT1_sc129	BTT1	in_tumor_lineage	368	0.75
BTT1_sc130	BTT1	in_tumor_lineage	494	0.8
BTT1_sc131	BTT1	in_tumor_lineage	356	0.77
BTT1_sc132	BTT1	normal	56	0.31
BTT1_sc133	BTT1	in_tumor_lineage	395	0.65
BTT1_sc134	BTT1	in_tumor_lineage	459	0.69
BTT1_sc135	BTT1	in_tumor_lineage	486	0.82
BTT1_sc136	BTT1	in_tumor_lineage	418	0.62
BTT1_sc137	BTT1	in_tumor_lineage	544	0.73
BTT1_sc138	BTT1	in_tumor_lineage	476	0.65
BTT1_sc139	BTT1	in_tumor_lineage	463	0.82
BTT1_sc140	BTT1	in_tumor_lineage	393	0.68
BTT1_sc141	BTT1	in_tumor_lineage	446	0.81
BTT1_sc142	BTT1	in_tumor_lineage	418	0.7
BTT1_sc143	BTT1	in_tumor_lineage	581	0.63
BTT1_sc144	BTT1	normal	39	0.08
BTT1_sc145	BTT1	in_tumor_lineage	554	0.9
BTT1_sc146	BTT1	in_tumor_lineage	574	0.76
BTT1_sc147	BTT1	in_tumor_lineage	216	0.77
BTT1_sc148	BTT1	in_tumor_lineage	550	0.85
BTT4_sc001	BTT4	normal	312	0.72
BTT4_sc002	BTT4	normal	22	0.28
BTT4_sc003	BTT4	in_tumor_lineage	131	0.79
BTT4_sc004	BTT4	in_tumor_lineage	125	0.86
BTT4_sc015	BTT4	normal	33	0.21
BTT4_sc016	BTT4	normal	114	0.67
BTT4_sc017	BTT4	in_tumor_lineage	119	0.84
BTT4_sc018	BTT4	in_tumor_lineage	161	0.93
BTT4_sc025	BTT4	normal	37	0.08
BTT4_sc026	BTT4	normal	35	0.08
BTT4_sc027	BTT4	normal	35	0.07
BTT4_sc028	BTT4	in_tumor_lineage	264	0.85
BTT4_sc029	BTT4	in_tumor_lineage	333	0.96
BTT4_sc030	BTT4	normal	38	0.14
BTT4_sc031	BTT4	in_tumor_lineage	155	0.81
BTT4_sc032	BTT4	normal	55	0.34
BTT4_sc033	BTT4	tumor_adjacent_lineage	166	0.85
BTT4_sc034	BTT4	normal	19	0.09
BTT4_sc035	BTT4	in_tumor_lineage	62	0.36
BTT4_sc036	BTT4	normal	37	0.45
BTT4_sc042	BTT4	normal	12	0
BTT4_sc044	BTT4	normal	25	0.08
BTT4_sc045	BTT4	normal	42	0.13
BTT4_sc046	BTT4	normal	130	0.67
BTT4_sc047	BTT4	in_tumor_lineage	117	0.99
BTT4_sc048	BTT4	normal	53	0.08
BTT4_sc102	BTT4	in_tumor_lineage	316	0.91
BTT4_sc104	BTT4	in_tumor_lineage	465	0.93
BTT4_sc108	BTT4	in_tumor_lineage	101	0.7
BTT4_sc125	BTT4	in_tumor_lineage	331	0.94
BTT4_sc126	BTT4	in_tumor_lineage	247	0.89
BTT4_sc127	BTT4	normal	46	0.08
BTT4_sc128	BTT4	in_tumor_lineage	213	0.99
BTT4_sc212	BTT4	normal	223	0.09
BTT4_sc214	BTT4	in_tumor_lineage	316	0.9
BTT4_sc215	BTT4	normal	69	0.15
BTT4_sc226	BTT4	in_tumor_lineage	497	0.97
BTT4_sc227	BTT4	normal	49	0.28
BTT4_sc228	BTT4	normal	39	0.08
BTT4_sc249	BTT4	normal	36	0.19
BTT4_sc250	BTT4	normal	65	0.46
BTT4_sc252	BTT4	normal	62	0.26
BTT4_sc253	BTT4	normal	37	0.02
BTT4_sc254	BTT4	normal	36	0.11
BTT4_sc255	BTT4	normal	39	0.21
BTT4_sc256	BTT4	normal	48	0.17
BTT4_sc257	BTT4	normal	69	0.1
BTT4_sc259	BTT4	normal	44	0.47
BTT4_sc260	BTT4	normal	77	0.43
BTT4_sc301	BTT4	in_tumor_lineage	310	0.97
BTT4_sc302	BTT4	in_tumor_lineage	309	0.88
BTT4_sc303	BTT4	in_tumor_lineage	218	0.97
BTT4_sc304	BTT4	normal	34	0.47
BTT4_sc305	BTT4	in_tumor_lineage	230	0.91
BTT4_sc306	BTT4	in_tumor_lineage	326	0.81
BTT4_sc307	BTT4	normal	81	0.1
BTT4_sc308	BTT4	in_tumor_lineage	286	0.94
BTT4_sc309	BTT4	in_tumor_lineage	159	0.9
BTT4_sc310	BTT4	in_tumor_lineage	312	0.94
BTT4_sc311	BTT4	in_tumor_lineage	252	0.89
BTT4_sc312	BTT4	in_tumor_lineage	199	0.97
BTT4_sc313	BTT4	in_tumor_lineage	311	0.98
BTT4_sc314	BTT4	in_tumor_lineage	231	0.87
BTT4_sc315	BTT4	in_tumor_lineage	223	0.92
BTT4_sc316	BTT4	in_tumor_lineage	222	0.91
BTT4_sc317	BTT4	in_tumor_lineage	322	0.96
BTT4_sc318	BTT4	normal	95	0.13
BTT4_sc319	BTT4	in_tumor_lineage	88	0.88
BTT4_sc320	BTT4	in_tumor_lineage	287	0.86
BTT4_sc321	BTT4	in_tumor_lineage	284	0.92
BTT4_sc322	BTT4	in_tumor_lineage	378	0.85
BTT4_sc323	BTT4	in_tumor_lineage	330	0.97
BTT4_sc325	BTT4	in_tumor_lineage	358	0.87
BTT4_sc326	BTT4	in_tumor_lineage	262	0.85
BTT4_sc327	BTT4	in_tumor_lineage	347	0.97
BTT4_sc328	BTT4	in_tumor_lineage	283	0.98
BTT4_sc329	BTT4	in_tumor_lineage	388	0.89
BTT4_sc331	BTT4	in_tumor_lineage	262	0.9
BTT4_sc332	BTT4	in_tumor_lineage	275	0.95
BTT4_sc333	BTT4	in_tumor_lineage	382	0.95
BTT4_sc334	BTT4	in_tumor_lineage	409	0.91
BTT4_sc336	BTT4	in_tumor_lineage	348	0.98
BTT4_sc337	BTT4	in_tumor_lineage	177	0.86
BTT4_sc338	BTT4	in_tumor_lineage	199	0.92
BTT4_sc339	BTT4	in_tumor_lineage	192	0.87
BTT4_sc340	BTT4	in_tumor_lineage	161	0.83
BTT4_sc341	BTT4	in_tumor_lineage	92	0.91
BTT4_sc342	BTT4	in_tumor_lineage	177	0.76
BTT4_sc343	BTT4	in_tumor_lineage	236	0.93
BTT4_sc344	BTT4	in_tumor_lineage	265	0.95
BTT4_sc345	BTT4	in_tumor_lineage	152	0.79
BTT4_sc346	BTT4	in_tumor_lineage	294	0.87
